# GWAS of 19,629 individuals identifies novel genetic variants for regional brain volumes and refines their genetic co-architecture with cognitive and mental health traits

**DOI:** 10.1101/586339

**Authors:** Bingxin Zhao, Tianyou Luo, Tengfei Li, Yun Li, Jingwen Zhang, Yue Shan, Xifeng Wang, Liuqing Yang, Fan Zhou, Ziliang Zhu, Hongtu Zhu

**Affiliations:** Departments of Biostatistics, University of North Carolina at Chapel Hill, Chapel Hill, NC, USA, 27599; Departments of Radiology, University of North Carolina at Chapel Hill, Chapel Hill, NC, USA, 27599; Biomedical Research Imaging Center, School of Medicine, The University of North Carolina at Chapel Hill, Chapel Hill, NC, USA, 27599; Departments of Computer Science, University of North Carolina at Chapel Hill, Chapel Hill, NC, USA, 27599; Departments of Genetics, University of North Carolina at Chapel Hill, Chapel Hill, NC, USA, 27599; Department of Biostatistics, T.H. Chan School of Public Health, Harvard University, Boston, MA, USA, 02115; Departments of Statistics and Operations Research, University of North Carolina at Chapel Hill, Chapel Hill, NC, USA, 27599

**Keywords:** Genetic co-architecture, Genetic correlation, Pleiotropy, UK Biobank, Brain structure, Regional brain volumes.

## Abstract

Volumetric variations of human brain are heritable and are associated with many brain-related complex traits. Here we performed genome-wide association studies (GWAS) and post-GWAS analyses of 101 brain volumetric phenotypes using the UK Biobank (UKB) sample including 19,629 participants. GWAS identified 287 independent SNPs exceeding genome-wide significance threshold of 4.9*10^−10^, adjusted for testing multiple phenotypes. Gene-based association study found 142 associated genes (113 new) and functional gene mapping analysis linked 122 more genes. Many of the discovered genetic variants have previously been implicated with cognitive and mental health traits (such as cognitive performance, education, mental disease/disorders), and significant genetic correlations were detected for 29 pairs of traits. The significant SNPs discovered in the UKB sample were supported by a joint analysis with other four independent studies (total sample size 2,192), and we performed a meta-analysis of five samples to provide GWAS summary statistics with sample size larger than 20,000. Using genome-wide polygenic risk scores prediction, up to 4.36% of phenotypic variance (p-value=2.97*10^−22^) in the four independent studies can be explained by the UKB GWAS results. In conclusion, our study identifies many new genetic variants at SNP, locus and gene levels and advances our understanding of the pleiotropy and genetic co-architecture between brain volumes and other traits.
