## Supplementary_tables for "GWAS of 19,629 individuals identifies novel genetic variants for regional brain volumes and refines their genetic co-architecture with cognitive and mental health traits": Supp_Table1.xlsx

### Sheet: phase2
ROI_names	Variance_explained	P_value	S.E.	Adjusted_P_value	log(P_value)
left.caudal.anterior.cingulate	0.331713	2.18539e-07	0.065659	2.20724e-05	4.65615
left.caudal.middle.frontal	0.146254	0.0128323	0.065548	1	0
left.cuneus	0.303497	1.64359e-06	0.06524	0.000166003	3.77988
left.entorhinal	0.30016	1.88496e-06	0.064918	0.000190381	3.72038
left.fusiform	0.276602	1.76198e-05	0.066866	0.0017796	2.74968
left.inferior.parietal	0.329446	1.95149e-07	0.064933	1.97101e-05	4.70531
left.inferior.temporal	0.340215	1.96352e-07	0.067071	1.98316e-05	4.70264
left.isthmus.cingulate	0.290778	5.30893e-06	0.066023	0.000536202	3.27067
left.lateral.occipital	0.221118	0.000425322	0.066287	0.0429575	1.36696
left.lateral.orbitofrontal	0.39673	1.41927e-09	0.066782	1.43347e-07	6.84361
left.lingual	0.354718	4.13926e-08	0.066167	4.18066e-06	5.37876
left.medial.orbitofrontal	0.244149	7.25427e-05	0.064261	0.00732682	2.13508
left.middle.temporal	0.323475	3.42555e-07	0.065144	3.4598e-05	4.46095
left.parahippocampal	0.339348	1.7247e-07	0.066577	1.74195e-05	4.75896
left.paracentral	0.332852	4.08143e-07	0.067496	4.12224e-05	4.38487
left.pars.opercularis	0.189987	0.00159255	0.064418	0.160848	0.793585
left.pars.orbitalis	0.239774	9.43246e-05	0.064218	0.00952679	2.02105
left.pars.triangularis	0.137593	0.0163773	0.064444	1	0
left.pericalcarine	0.391739	8.80132e-10	0.065089	8.88934e-08	7.05113
left.postcentral	0.281636	6.80498e-06	0.064743	0.000687303	3.16285
left.posterior.cingulate	0.363155	3.53908e-08	0.067386	3.57447e-06	5.44679
left.precentral	0.472854	8.80177e-13	0.06705	8.88979e-11	10.0511
left.precuneus	0.350057	6.62769e-08	0.066358	6.69397e-06	5.17432
left.rostral.anterior.cingulate	0.294713	1.85228e-06	0.06369	0.00018708	3.72797
left.rostral.middle.frontal	0.363314	3.47894e-08	0.067377	3.51373e-06	5.45423
left.superior.frontal	0.255195	5.50116e-05	0.065987	0.00555618	2.25522
left.superior.parietal	0.280753	1.30379e-05	0.066762	0.00131682	2.88047
left.superior.temporal	0.319967	9.66961e-07	0.067217	9.7663e-05	4.01027
left.supramarginal	0.351275	4.31939e-08	0.065619	4.36258e-06	5.36026
left.transverse.temporal	0.36738	2.18416e-08	0.067098	2.20601e-06	5.65639
left.insula	0.575838	5.23014e-18	0.067202	5.28244e-16	15.2772
right.caudal.anterior.cingulate	0.124319	0.0247077	0.063267	1	0
right.caudal.middle.frontal	0.174029	0.00395655	0.065529	0.399611	0.398362
right.cuneus	0.312694	1.28352e-06	0.066492	0.000129636	3.88728
right.entorhinal	0.328079	5.46191e-07	0.067309	5.51653e-05	4.25833
right.fusiform	0.374131	1.4817e-08	0.067489	1.49652e-06	5.82492
right.inferior.parietal	0.29911	2.99964e-06	0.066081	0.000302964	3.51861
right.inferior.temporal	0.248918	7.93164e-05	0.065901	0.00801096	2.09632
right.isthmus.cingulate	0.337715	1.45208e-07	0.065837	1.4666e-05	4.83369
right.lateral.occipital	0.122205	0.029157	0.064545	1	0
right.lateral.orbitofrontal	0.456912	4.11529e-12	0.066854	4.15644e-10	9.38128
right.lingual	0.382142	5.52533e-09	0.066881	5.58059e-07	6.25332
right.medial.orbitofrontal	0.379176	3.6664e-09	0.065566	3.70307e-07	6.43144
right.middle.temporal	0.367401	1.57567e-08	0.066404	1.59142e-06	5.79821
right.parahippocampal	0.403104	1.26876e-09	0.067646	1.28145e-07	6.8923
right.paracentral	0.271158	1.6375e-05	0.065285	0.00165387	2.7815
right.pars.opercularis	0.157465	0.00722138	0.064375	0.72936	0.137058
right.pars.orbitalis	0.308153	1.57497e-06	0.066116	0.000159072	3.79841
right.pars.triangularis	0.125863	0.023813	0.063545	1	0
right.pericalcarine	0.234494	0.000158123	0.065108	0.0159704	1.79668
right.postcentral	0.16198	0.00467424	0.062323	0.472098	0.325968
right.posterior.cingulate	0.197487	0.00138269	0.06599	0.139652	0.854952
right.precentral	0.381527	3.52646e-09	0.065898	3.56172e-07	6.44834
right.precuneus	0.494961	6.67089e-14	0.066862	6.7376e-12	11.1715
right.rostral.anterior.cingulate	0.194765	0.00125127	0.064427	0.126378	0.898327
right.rostral.middle.frontal	0.28072	7.9448e-06	0.065042	0.000802425	3.0956
right.superior.frontal	0.20373	0.0010295	0.066112	0.103979	0.983054
right.superior.parietal	0.314424	7.96236e-07	0.065515	8.04198e-05	4.09464
right.superior.temporal	0.229455	0.00028004	0.066504	0.0282841	1.54846
right.supramarginal	0.320675	4.98345e-07	0.065547	5.03328e-05	4.29815
right.transverse.temporal	0.391574	1.09731e-09	0.065451	1.10829e-07	6.95535
right.insula	0.524345	2.35204e-15	0.066927	2.37556e-13	12.6242
cerebellar.vermal.lobules.I.V	0.671002	4.17542e-24	0.066704	4.21718e-22	21.375
cerebellar.vermal.lobules.VI.VII	0.480494	1.8498e-13	0.066128	1.86829e-11	10.7286
cerebellar.vermal.lobules.VIII.X	0.725948	2.05146e-27	0.067318	2.07197e-25	24.6836
left.basal.forebrain	0.153735	0.00847689	0.064386	0.856166	0.067442
right.basal.forebrain	0.211024	0.00058412	0.065	0.0589961	1.22918
Brain.stem	0.677383	2.84113e-24	0.067086	2.86954e-22	21.5422
CSF	0.263767	3.7936e-05	0.066657	0.00383153	2.41663
X3rd.ventricle	0.425448	1.01356e-10	0.066902	1.0237e-08	7.98983
X4th.ventricle	0.550757	2.38857e-16	0.067852	2.41246e-14	13.6175
optic.chiasm	0.095041	0.105731	0.07606	1	0
left.lateral.ventricle	0.351251	8.84377e-08	0.067262	8.93221e-06	5.04904
left.inferior.lateral.ventricle	0.263576	4.12388e-05	0.066947	0.00416512	2.38037
left.cerebellum.exterior	0.754914	9.45362e-30	0.066997	9.54816e-28	27.0201
left.cerebellum.white.matter	0.670096	1.28294e-23	0.067358	1.29577e-21	20.8875
left.thalamus.proper	0.574265	4.34489e-18	0.066852	4.38834e-16	15.3577
left.caudate	0.538714	5.01501e-16	0.067117	5.06516e-14	13.2954
left.putamen	0.634973	1.97405e-21	0.067307	1.99379e-19	18.7003
left.pallidum	0.515312	4.65032e-15	0.066505	4.69682e-13	12.3282
left.hippocampus	0.543395	4.00281e-16	0.067468	4.04284e-14	13.3933
left.amygdala	0.295851	3.21741e-06	0.065576	0.000324958	3.48817
left.accumbens.area	0.550764	1.51739e-16	0.067397	1.53257e-14	13.8146
left.ventral.DC	0.598957	2.22575e-19	0.067109	2.248e-17	16.6482
left.vessel	0.170843	0.00413072	0.064684	0.417203	0.379653
right.lateral.ventricle	0.355231	5.19349e-08	0.066775	5.24542e-06	5.28022
right.inferior.lateral.ventricle	0.18896	0.00159664	0.064087	0.161261	0.792471
right.cerebellum.exterior	0.660977	4.07429e-23	0.067223	4.11503e-21	20.3856
right.cerebellum.white.matter	0.668777	1.4289e-23	0.067298	1.44319e-21	20.8407
right.thalamus.proper	0.564748	2.29033e-17	0.067256	2.31324e-15	14.6358
right.caudate	0.394107	2.14681e-09	0.067111	2.16828e-07	6.66388
right.putamen	0.626616	5.6708e-21	0.067214	5.72751e-19	18.242
right.pallidum	0.548078	1.69644e-16	0.067179	1.71341e-14	13.7661
right.hippocampus	0.573428	4.83394e-18	0.06685	4.88228e-16	15.3114
right.amygdala	0.343333	1.4662e-07	0.066956	1.48086e-05	4.82949
right.accumbens.area	0.57081	1.23364e-17	0.067397	1.24598e-15	14.9045
right.ventral.DC	0.571283	8.34441e-18	0.067093	8.42786e-16	15.0743
right.vessel	0.039363	0.262881	0.062039	1	0
grey.matter	0.423055	6.00551e-11	0.0657	6.06556e-09	8.21713
white.matter	0.580382	2.43841e-18	0.067048	2.46279e-16	15.6086
total.brain.volume	0.769098	7.5498e-31	0.066946	7.6253e-29	28.1177

### Sheet: phase1and2
ROI_names	Variance_explained	P_value	S.E.	Adjusted_P_value	log(P_value)
left.caudal.anterior.cingulate	0.353679	5.99594e-22	0.037003	5.99594e-20	19.2221
left.caudal.middle.frontal	0.23373	1.02595e-10	0.036765	1.02595e-08	7.98887
left.cuneus	0.230266	8.53438e-11	0.03606	8.53438e-09	8.06883
left.entorhinal	0.356695	1.14276e-22	0.036666	1.14276e-20	19.942
left.fusiform	0.302596	1.2065e-16	0.036904	1.2065e-14	13.9185
left.inferior.parietal	0.382547	1.47028e-25	0.036841	1.47028e-23	22.8326
left.inferior.temporal	0.265377	1.79737e-13	0.036503	1.79737e-11	10.7454
left.isthmus.cingulate	0.236444	2.62773e-11	0.036024	2.62773e-09	8.58042
left.lateral.occipital	0.269534	1.64998e-13	0.037016	1.64998e-11	10.7825
left.lateral.orbitofrontal	0.448013	3.0286e-34	0.036887	3.0286e-32	31.5188
left.lingual	0.301754	5.00044e-17	0.036335	5.00044e-15	14.301
left.medial.orbitofrontal	0.201168	7.25821e-09	0.035497	7.25821e-07	6.13917
left.middle.temporal	0.307647	8.09547e-18	0.036116	8.09547e-16	15.0918
left.parahippocampal	0.361546	3.62296e-23	0.036726	3.62296e-21	20.4409
left.paracentral	0.273832	5.69301e-14	0.036886	5.69301e-12	11.2447
left.pars.opercularis	0.160445	2.52268e-06	0.035163	0.000252268	3.59814
left.pars.orbitalis	0.216402	7.43528e-10	0.035794	7.43528e-08	7.1287
left.pars.triangularis	0.156216	6.49099e-06	0.035826	0.000649099	3.18769
left.pericalcarine	0.280988	4.59064e-15	0.036256	4.59064e-13	12.3381
left.postcentral	0.288884	1.86668e-15	0.036737	1.86668e-13	12.7289
left.posterior.cingulate	0.353162	3.17433e-22	0.036697	3.17433e-20	19.4983
left.precentral	0.360905	8.08018e-23	0.036965	8.08018e-21	20.0926
left.precuneus	0.40715	4.43771e-28	0.037272	4.43771e-26	25.3528
left.rostral.anterior.cingulate	0.24315	1.01089e-11	0.036267	1.01089e-09	8.9953
left.rostral.middle.frontal	0.307907	2.80958e-17	0.036774	2.80958e-15	14.5514
left.superior.frontal	0.207531	5.25916e-09	0.036268	5.25916e-07	6.27908
left.superior.parietal	0.161419	3.44023e-06	0.035892	0.000344023	3.46341
left.superior.temporal	0.397397	2.65174e-27	0.036932	2.65174e-25	24.5765
left.supramarginal	0.287327	2.24946e-15	0.036648	2.24946e-13	12.6479
left.transverse.temporal	0.344825	8.31907e-21	0.03715	8.31907e-19	18.0799
left.insula	0.524835	4.33113e-46	0.03695	4.33113e-44	43.3634
right.caudal.anterior.cingulate	0.15034	1.04606e-05	0.035334	0.00104606	2.98044
right.caudal.middle.frontal	0.222148	6.39093e-10	0.036597	6.39093e-08	7.19444
right.cuneus	0.23993	1.97419e-11	0.03632	1.97419e-09	8.70461
right.entorhinal	0.335489	3.74699e-20	0.036785	3.74699e-18	17.4263
right.fusiform	0.368252	1.11557e-23	0.036965	1.11557e-21	20.9525
right.inferior.parietal	0.31757	3.79042e-18	0.036902	3.79042e-16	15.4213
right.inferior.temporal	0.294564	5.5797e-16	0.036759	5.5797e-14	13.2534
right.isthmus.cingulate	0.295355	3.21589e-16	0.03655	3.21589e-14	13.4927
right.lateral.occipital	0.257581	9.79668e-13	0.036602	9.79668e-11	10.0089
right.lateral.orbitofrontal	0.458441	3.36321e-36	0.036651	3.36321e-34	33.4732
right.lingual	0.34437	2.00274e-21	0.036509	2.00274e-19	18.6984
right.medial.orbitofrontal	0.390223	1.91918e-26	0.036896	1.91918e-24	23.7169
right.middle.temporal	0.441734	1.13525e-33	0.036698	1.13525e-31	30.9449
right.parahippocampal	0.415254	1.85758e-29	0.037049	1.85758e-27	26.7311
right.paracentral	0.232561	5.84887e-11	0.036094	5.84887e-09	8.23293
right.pars.opercularis	0.164779	1.95682e-06	0.035698	0.000195682	3.70845
right.pars.orbitalis	0.199216	1.22571e-08	0.035723	1.22571e-06	5.91161
right.pars.triangularis	0.149047	1.58268e-05	0.035818	0.00158268	2.80061
right.pericalcarine	0.189084	9.20715e-08	0.03626	9.20715e-06	5.03587
right.postcentral	0.195073	2.20323e-08	0.035638	2.20323e-06	5.65694
right.posterior.cingulate	0.234096	7.45871e-11	0.036542	7.45871e-09	8.12734
right.precentral	0.278329	8.40351e-15	0.036274	8.40351e-13	12.0755
right.precuneus	0.443829	2.07146e-33	0.037025	2.07146e-31	30.6837
right.rostral.anterior.cingulate	0.186078	1.02386e-07	0.035819	1.02386e-05	4.98976
right.rostral.middle.frontal	0.259897	3.73454e-13	0.036245	3.73454e-11	10.4278
right.superior.frontal	0.292159	8.46147e-16	0.036694	8.46147e-14	13.0726
right.superior.parietal	0.155715	6.96477e-06	0.035838	0.000696477	3.15709
right.superior.temporal	0.337863	3.05677e-20	0.036956	3.05677e-18	17.5147
right.supramarginal	0.264671	1.02696e-13	0.036033	1.02696e-11	10.9884
right.transverse.temporal	0.347894	1.18124e-21	0.036668	1.18124e-19	18.9277
right.insula	0.540191	1.45903e-48	0.037006	1.45903e-46	45.8359
cerebellar.vermal.lobules.I.V	0.616092	2.1126e-62	0.037047	2.1126e-60	59.6752
cerebellar.vermal.lobules.VI.VII	0.364854	1.93073e-23	0.036826	1.93073e-21	20.7143
cerebellar.vermal.lobules.VIII.X	0.669371	5.87256e-74	0.03687	5.87256e-72	71.2312
left.basal.forebrain	0.090391	0.00462595	0.034731	0.462595	0.334799
right.basal.forebrain	0.110552	0.000718916	0.034689	0.0718916	1.14332
Brain.stem	0.693337	6.89351e-81	0.03647	6.89351e-79	78.1616
CSF	0.38974	2.4475e-26	0.03693	2.4475e-24	23.6113
X3rd.ventricle	0.37993	3.27233e-25	0.036861	3.27233e-23	22.4851
X4th.ventricle	0.574732	1.44793e-53	0.03741	1.44793e-51	50.8393
optic.chiasm	0.007361	0.420272	0.036586	1	0
left.lateral.ventricle	0.396483	2.01045e-27	0.03676	2.01045e-25	24.6967
left.inferior.lateral.ventricle	0.281024	1.6757e-14	0.037055	1.6757e-12	11.7758
left.cerebellum.exterior	0.651905	1.23576e-70	0.036769	1.23576e-68	67.9081
left.cerebellum.white.matter	0.632478	1.89297e-66	0.036816	1.89297e-64	63.7229
left.thalamus.proper	0.395561	4.37473e-27	0.03692	4.37473e-25	24.359
left.caudate	0.451875	9.16257e-35	0.036909	9.16257e-33	32.038
left.putamen	0.521726	1.83985e-45	0.036996	1.83985e-43	42.7352
left.pallidum	0.531203	7.46598e-48	0.036671	7.46598e-46	45.1269
left.hippocampus	0.534157	2.795e-47	0.037108	2.795e-45	44.5536
left.amygdala	0.320334	1.14727e-18	0.036644	1.14727e-16	15.9403
left.accumbens.area	0.500965	3.73873e-42	0.03696	3.73873e-40	39.4273
left.ventral.DC	0.580416	3.30182e-56	0.036846	3.30182e-54	53.4812
left.vessel	0.222131	5.49026e-10	0.036448	5.49026e-08	7.26041
right.lateral.ventricle	0.394701	1.95462e-27	0.036586	1.95462e-25	24.7089
right.inferior.lateral.ventricle	0.194043	2.74571e-08	0.035705	2.74571e-06	5.56134
right.cerebellum.exterior	0.669763	7.64084e-74	0.036921	7.64084e-72	71.1169
right.cerebellum.white.matter	0.627597	1.26008e-65	0.036768	1.26008e-63	62.8996
right.thalamus.proper	0.375561	1.37916e-24	0.036936	1.37916e-22	21.8604
right.caudate	0.35894	1.92673e-22	0.0371	1.92673e-20	19.7152
right.putamen	0.557163	1.02965e-51	0.036937	1.02965e-49	48.9873
right.pallidum	0.540347	7.44973e-49	0.036901	7.44973e-47	46.1279
right.hippocampus	0.539699	2.56323e-48	0.03707	2.56323e-46	45.5912
right.amygdala	0.370844	3.38556e-24	0.03679	3.38556e-22	21.4704
right.accumbens.area	0.512007	2.82174e-43	0.037257	2.82174e-41	40.5495
right.ventral.DC	0.575229	1.28039e-55	0.036717	1.28039e-53	52.8927
right.vessel	0.189007	7.71809e-08	0.03602	7.71809e-06	5.11249
grey.matter	NA	NA	NA	NA	NA
white.matter	0.556173	1.34043e-51	0.036914	1.34043e-49	48.8728
total.brain.volume	0.70651	3.0744e-83	0.03662	3.0744e-81	80.5122
