## Supplementary_tables for "GWAS of 19,629 individuals identifies novel genetic variants for regional brain volumes and refines their genetic co-architecture with cognitive and mental health traits": Supp_Table2.xlsx

### Sheet: Supp_Table2
ROI	P-value<5e-08	P-value<5e-09	P-value<4.9e-10
left.caudal.anterior.cingulate	1	0	0
left.caudal.middle.frontal	0	0	0
left.cuneus	83	50	33
left.entorhinal	99	6	0
left.fusiform	1	0	0
left.inferior.parietal	100	77	11
left.inferior.temporal	24	7	1
left.isthmus.cingulate	22	2	0
left.lateral.occipital	1	0	0
left.lateral.orbitofrontal	138	22	0
left.lingual	31	0	0
left.medial.orbitofrontal	1	1	0
left.middle.temporal	0	0	0
left.parahippocampal	19	4	2
left.paracentral	0	0	0
left.pars.opercularis	0	0	0
left.pars.orbitalis	0	0	0
left.pars.triangularis	5	2	1
left.pericalcarine	250	184	79
left.postcentral	9	5	1
left.posterior.cingulate	0	0	0
left.precentral	145	133	131
left.precuneus	35	18	1
left.rostral.anterior.cingulate	85	0	0
left.rostral.middle.frontal	0	0	0
left.superior.frontal	0	0	0
left.superior.parietal	22	17	13
left.superior.temporal	0	0	0
left.supramarginal	41	24	17
left.transverse.temporal	3	0	0
left.insula	482	458	440
right.caudal.anterior.cingulate	0	0	0
right.caudal.middle.frontal	0	0	0
right.cuneus	44	14	0
right.entorhinal	13	2	0
right.fusiform	57	8	0
right.inferior.parietal	135	14	2
right.inferior.temporal	45	33	3
right.isthmus.cingulate	28	2	0
right.lateral.occipital	8	4	0
right.lateral.orbitofrontal	19	1	0
right.lingual	19	0	0
right.medial.orbitofrontal	17	0	0
right.middle.temporal	2	0	0
right.parahippocampal	2	0	0
right.paracentral	0	0	0
right.pars.opercularis	0	0	0
right.pars.orbitalis	0	0	0
right.pars.triangularis	77	56	46
right.pericalcarine	37	5	5
right.postcentral	33	6	5
right.posterior.cingulate	2	1	0
right.precentral	187	168	157
right.precuneus	522	345	86
right.rostral.anterior.cingulate	0	0	0
right.rostral.middle.frontal	1	0	0
right.superior.frontal	0	0	0
right.superior.parietal	0	0	0
right.superior.temporal	0	0	0
right.supramarginal	29	24	19
right.transverse.temporal	46	17	1
right.insula	470	449	362
cerebellar.vermal.lobules.I.V	409	183	165
cerebellar.vermal.lobules.VI.VII	471	218	154
cerebellar.vermal.lobules.VIII.X	1068	745	669
left.basal.forebrain	3	1	0
right.basal.forebrain	0	0	0
Brain.stem	485	319	209
CSF	103	61	33
X3rd.ventricle	539	357	193
X4th.ventricle	585	406	321
optic.chiasm	0	0	0
left.lateral.ventricle	552	422	367
left.inferior.lateral.ventricle	159	102	65
left.cerebellum.exterior	340	247	218
left.cerebellum.white.matter	325	190	146
left.thalamus.proper	10	0	0
left.caudate	160	138	95
left.putamen	1144	996	897
left.pallidum	1160	301	118
left.hippocampus	1407	907	673
left.amygdala	171	90	25
left.accumbens.area	200	124	39
left.ventral.DC	159	78	60
left.vessel	4	0	0
right.lateral.ventricle	508	417	339
right.inferior.lateral.ventricle	0	0	0
right.cerebellum.exterior	482	346	285
right.cerebellum.white.matter	339	245	175
right.thalamus.proper	0	0	0
right.caudate	144	85	32
right.putamen	1338	1055	870
right.pallidum	385	284	96
right.hippocampus	1393	855	708
right.amygdala	101	32	12
right.accumbens.area	246	198	137
right.ventral.DC	128	81	49
right.vessel	58	11	10
grey.matter	97	8	4
white.matter	329	122	72
total.brain.volume	3961	3738	3408
sum	22353	15521	12060
