## Supplementary_tables for "GWAS of 19,629 individuals identifies novel genetic variants for regional brain volumes and refines their genetic co-architecture with cognitive and mental health traits": Supp_Table4.xlsx

### Sheet: Supp_Table4
ROI	P-value<5e-08	P-value<5e-09	P-value<4.9e-10
left.caudal.anterior.cingulate	1	0	0
left.caudal.middle.frontal	0	0	0
left.cuneus	4	2	2
left.entorhinal	5	3	0
left.fusiform	1	0	0
left.inferior.parietal	9	5	3
left.inferior.temporal	3	1	1
left.isthmus.cingulate	2	1	0
left.lateral.occipital	1	0	0
left.lateral.orbitofrontal	3	1	0
left.lingual	3	0	0
left.medial.orbitofrontal	1	1	0
left.middle.temporal	0	0	0
left.parahippocampal	6	2	1
left.paracentral	0	0	0
left.pars.opercularis	0	0	0
left.pars.orbitalis	0	0	0
left.pars.triangularis	4	1	1
left.pericalcarine	13	5	4
left.postcentral	4	3	1
left.posterior.cingulate	0	0	0
left.precentral	16	12	11
left.precuneus	2	1	1
left.rostral.anterior.cingulate	4	0	0
left.rostral.middle.frontal	0	0	0
left.superior.frontal	0	0	0
left.superior.parietal	3	2	2
left.superior.temporal	0	0	0
left.supramarginal	4	2	2
left.transverse.temporal	1	0	0
left.insula	7	2	2
right.caudal.anterior.cingulate	0	0	0
right.caudal.middle.frontal	0	0	0
right.cuneus	2	2	0
right.entorhinal	2	1	0
right.fusiform	4	3	0
right.inferior.parietal	6	4	1
right.inferior.temporal	3	1	1
right.isthmus.cingulate	4	1	0
right.lateral.occipital	1	1	0
right.lateral.orbitofrontal	2	1	0
right.lingual	5	0	0
right.medial.orbitofrontal	1	0	0
right.middle.temporal	2	0	0
right.parahippocampal	1	0	0
right.paracentral	0	0	0
right.pars.opercularis	0	0	0
right.pars.orbitalis	0	0	0
right.pars.triangularis	7	3	2
right.pericalcarine	1	1	1
right.postcentral	5	3	2
right.posterior.cingulate	1	1	0
right.precentral	18	15	13
right.precuneus	7	5	3
right.rostral.anterior.cingulate	0	0	0
right.rostral.middle.frontal	1	0	0
right.superior.frontal	0	0	0
right.superior.parietal	0	0	0
right.superior.temporal	0	0	0
right.supramarginal	3	2	2
right.transverse.temporal	2	2	1
right.insula	6	3	1
cerebellar.vermal.lobules.I.V	36	21	19
cerebellar.vermal.lobules.VI.VII	19	13	6
cerebellar.vermal.lobules.VIII.X	58	40	30
left.basal.forebrain	1	0	0
right.basal.forebrain	0	0	0
Brain.stem	35	20	12
CSF	11	8	7
X3rd.ventricle	14	10	5
X4th.ventricle	28	20	15
optic.chiasm	0	0	0
left.lateral.ventricle	28	20	14
left.inferior.lateral.ventricle	3	1	1
left.cerebellum.exterior	25	13	9
left.cerebellum.white.matter	25	18	14
left.thalamus.proper	1	0	0
left.caudate	10	4	4
left.putamen	28	23	19
left.pallidum	21	14	5
left.hippocampus	48	37	33
left.amygdala	7	5	3
left.accumbens.area	8	6	6
left.ventral.DC	14	11	6
left.vessel	3	0	0
right.lateral.ventricle	27	20	15
right.inferior.lateral.ventricle	0	0	0
right.cerebellum.exterior	27	17	9
right.cerebellum.white.matter	23	17	11
right.thalamus.proper	0	0	0
right.caudate	9	3	2
right.putamen	33	27	22
right.pallidum	15	4	2
right.hippocampus	52	41	33
right.amygdala	6	4	3
right.accumbens.area	11	6	4
right.ventral.DC	10	7	5
right.vessel	5	2	1
grey.matter	9	3	1
white.matter	18	9	6
total.brain.volume	22	14	12
sum	871	551	392
