## Supplementary_tables for "GWAS of 19,629 individuals identifies novel genetic variants for regional brain volumes and refines their genetic co-architecture with cognitive and mental health traits": Supp_Table5.xlsx

### Sheet: 5e-8
ROI	CHR1	CHR2	CHR3	CHR4	CHR5	CHR6	CHR7	CHR8	CHR9	CHR10	CHR11	CHR12	CHR13	CHR14	CHR15	CHR16	CHR17	CHR18	CHR19	CHR20	CHR21	CHR22
left.caudal.anterior.cingulate	0	0	0	0	0	0	1	0	0	0	0	0	0	0	0	0	0	0	0	0	0	0
left.caudal.middle.frontal	0	0	0	0	0	0	0	0	0	0	0	0	0	0	0	0	0	0	0	0	0	0
left.cuneus	0	1	1	0	0	0	0	0	0	0	0	0	0	2	0	0	0	0	0	0	0	0
left.entorhinal	0	0	0	0	0	0	2	0	0	0	0	1	0	0	0	1	0	0	0	1	0	0
left.fusiform	0	0	0	1	0	0	0	0	0	0	0	0	0	0	0	0	0	0	0	0	0	0
left.inferior.parietal	3	0	0	0	0	0	0	0	0	0	0	1	0	2	0	0	0	0	1	2	0	0
left.inferior.temporal	0	2	1	0	0	0	0	0	0	0	0	0	0	0	0	0	0	0	0	0	0	0
left.isthmus.cingulate	0	0	0	0	0	0	0	0	1	1	0	0	0	0	0	0	0	0	0	0	0	0
left.lateral.occipital	0	0	0	0	0	0	0	0	0	0	0	0	0	1	0	0	0	0	0	0	0	0
left.lateral.orbitofrontal	0	0	0	0	0	3	0	0	0	0	0	0	0	0	0	0	0	0	0	0	0	0
left.lingual	1	1	1	0	0	0	0	0	0	0	0	0	0	0	0	0	0	0	0	0	0	0
left.medial.orbitofrontal	0	1	0	0	0	0	0	0	0	0	0	0	0	0	0	0	0	0	0	0	0	0
left.middle.temporal	0	0	0	0	0	0	0	0	0	0	0	0	0	0	0	0	0	0	0	0	0	0
left.parahippocampal	3	3	0	0	0	0	0	0	0	0	0	0	0	0	0	0	0	0	0	0	0	0
left.paracentral	0	0	0	0	0	0	0	0	0	0	0	0	0	0	0	0	0	0	0	0	0	0
left.pars.opercularis	0	0	0	0	0	0	0	0	0	0	0	0	0	0	0	0	0	0	0	0	0	0
left.pars.orbitalis	0	0	0	0	0	0	0	0	0	0	0	0	0	0	0	0	0	0	0	0	0	0
left.pars.triangularis	0	1	3	0	0	0	0	0	0	0	0	0	0	0	0	0	0	0	0	0	0	0
left.pericalcarine	0	0	0	0	0	1	0	0	0	0	0	3	0	9	0	0	0	0	0	0	0	0
left.postcentral	0	0	1	0	0	1	0	0	1	0	0	0	0	0	1	0	0	0	0	0	0	0
left.posterior.cingulate	0	0	0	0	0	0	0	0	0	0	0	0	0	0	0	0	0	0	0	0	0	0
left.precentral	0	0	0	0	1	0	0	0	0	0	0	0	2	0	12	0	1	0	0	0	0	0
left.precuneus	0	0	0	0	0	0	0	0	0	0	0	0	0	2	0	0	0	0	0	0	0	0
left.rostral.anterior.cingulate	0	1	0	0	1	0	0	0	0	0	0	1	0	0	0	0	1	0	0	0	0	0
left.rostral.middle.frontal	0	0	0	0	0	0	0	0	0	0	0	0	0	0	0	0	0	0	0	0	0	0
left.superior.frontal	0	0	0	0	0	0	0	0	0	0	0	0	0	0	0	0	0	0	0	0	0	0
left.superior.parietal	0	0	0	0	0	0	0	0	0	1	0	0	0	0	2	0	0	0	0	0	0	0
left.superior.temporal	0	0	0	0	0	0	0	0	0	0	0	0	0	0	0	0	0	0	0	0	0	0
left.supramarginal	0	0	0	0	0	1	0	0	0	1	0	0	0	0	2	0	0	0	0	0	0	0
left.transverse.temporal	0	0	0	0	0	0	0	0	0	0	0	0	0	0	0	0	1	0	0	0	0	0
left.insula	0	0	0	0	0	0	0	1	0	0	1	1	0	0	0	0	4	0	0	0	0	0
right.caudal.anterior.cingulate	0	0	0	0	0	0	0	0	0	0	0	0	0	0	0	0	0	0	0	0	0	0
right.caudal.middle.frontal	0	0	0	0	0	0	0	0	0	0	0	0	0	0	0	0	0	0	0	0	0	0
right.cuneus	0	0	0	0	0	0	0	0	0	0	0	0	0	2	0	0	0	0	0	0	0	0
right.entorhinal	0	0	0	0	0	0	0	0	0	1	0	1	0	0	0	0	0	0	0	0	0	0
right.fusiform	0	0	0	0	0	0	0	0	0	1	0	0	0	0	0	0	3	0	0	0	0	0
right.inferior.parietal	2	0	0	0	0	0	0	0	0	0	0	3	0	0	0	0	0	0	0	1	0	0
right.inferior.temporal	0	0	1	0	1	0	0	0	0	0	0	1	0	0	0	0	0	0	0	0	0	0
right.isthmus.cingulate	0	0	0	0	0	0	0	0	2	0	0	0	0	0	0	0	0	2	0	0	0	0
right.lateral.occipital	0	0	0	0	0	1	0	0	0	0	0	0	0	0	0	0	0	0	0	0	0	0
right.lateral.orbitofrontal	0	0	0	0	0	1	0	0	0	0	0	0	0	0	1	0	0	0	0	0	0	0
right.lingual	2	0	0	0	0	1	0	1	0	0	0	0	0	0	0	0	1	0	0	0	0	0
right.medial.orbitofrontal	0	0	0	0	0	0	0	0	0	0	0	1	0	0	0	0	0	0	0	0	0	0
right.middle.temporal	0	0	0	0	0	0	0	0	0	0	0	0	0	0	0	2	0	0	0	0	0	0
right.parahippocampal	1	0	0	0	0	0	0	0	0	0	0	0	0	0	0	0	0	0	0	0	0	0
right.paracentral	0	0	0	0	0	0	0	0	0	0	0	0	0	0	0	0	0	0	0	0	0	0
right.pars.opercularis	0	0	0	0	0	0	0	0	0	0	0	0	0	0	0	0	0	0	0	0	0	0
right.pars.orbitalis	0	0	0	0	0	0	0	0	0	0	0	0	0	0	0	0	0	0	0	0	0	0
right.pars.triangularis	0	0	5	0	0	0	0	0	0	0	0	0	2	0	0	0	0	0	0	0	0	0
right.pericalcarine	0	0	0	0	0	0	0	0	0	0	0	0	0	1	0	0	0	0	0	0	0	0
right.postcentral	0	0	2	0	0	0	0	0	1	0	0	0	0	0	2	0	0	0	0	0	0	0
right.posterior.cingulate	0	0	0	0	0	0	0	0	0	0	0	1	0	0	0	0	0	0	0	0	0	0
right.precentral	0	0	0	0	0	1	0	0	0	0	0	0	0	0	17	0	0	0	0	0	0	0
right.precuneus	0	0	0	0	0	0	0	0	0	0	0	0	0	3	0	0	4	0	0	0	0	0
right.rostral.anterior.cingulate	0	0	0	0	0	0	0	0	0	0	0	0	0	0	0	0	0	0	0	0	0	0
right.rostral.middle.frontal	0	0	0	0	0	0	0	0	0	0	0	0	0	0	0	0	0	1	0	0	0	0
right.superior.frontal	0	0	0	0	0	0	0	0	0	0	0	0	0	0	0	0	0	0	0	0	0	0
right.superior.parietal	0	0	0	0	0	0	0	0	0	0	0	0	0	0	0	0	0	0	0	0	0	0
right.superior.temporal	0	0	0	0	0	0	0	0	0	0	0	0	0	0	0	0	0	0	0	0	0	0
right.supramarginal	0	0	0	0	0	0	0	0	0	0	0	0	0	0	3	0	0	0	0	0	0	0
right.transverse.temporal	0	2	0	0	0	0	0	0	0	0	0	0	0	0	0	0	0	0	0	0	0	0
right.insula	0	0	0	0	0	0	0	1	0	0	1	0	0	0	0	0	4	0	0	0	0	0
cerebellar.vermal.lobules.I.V	8	1	0	0	0	0	10	1	1	0	1	0	0	0	0	0	10	0	4	0	0	0
cerebellar.vermal.lobules.VI.VII	1	2	0	11	1	0	1	0	1	0	0	0	0	0	0	0	2	0	0	0	0	0
cerebellar.vermal.lobules.VIII.X	15	5	3	5	10	0	18	1	1	0	0	0	0	0	0	0	0	0	0	0	0	0
left.basal.forebrain	0	0	0	0	0	0	0	0	0	0	1	0	0	0	0	0	0	0	0	0	0	0
right.basal.forebrain	0	0	0	0	0	0	0	0	0	0	0	0	0	0	0	0	0	0	0	0	0	0
Brain.stem	0	1	1	3	0	4	0	1	4	0	0	15	0	0	0	2	1	0	0	3	0	0
CSF	1	0	0	0	1	2	0	0	0	0	6	0	0	1	0	0	0	0	0	0	0	0
X3rd.ventricle	0	1	1	0	0	0	3	0	0	0	1	1	0	0	0	4	0	0	2	0	0	1
X4th.ventricle	7	0	0	0	0	0	3	0	1	0	0	0	0	0	9	6	0	0	0	2	0	0
optic.chiasm	0	0	0	0	0	0	0	0	0	0	0	0	0	0	0	0	0	0	0	0	0	0
left.lateral.ventricle	0	0	2	0	0	0	7	0	0	0	4	1	0	1	0	11	0	0	0	0	0	2
left.inferior.lateral.ventricle	1	0	2	0	0	0	0	0	0	0	0	0	0	0	0	0	0	0	0	0	0	0
left.cerebellum.exterior	8	1	0	1	0	0	3	1	5	1	2	2	0	0	0	0	1	0	0	0	0	0
left.cerebellum.white.matter	0	0	0	0	1	2	1	1	4	0	0	16	0	0	0	0	0	0	0	0	0	0
left.thalamus.proper	0	0	0	0	0	0	0	0	1	0	0	0	0	0	0	0	0	0	0	0	0	0
left.caudate	4	0	0	0	0	0	0	0	0	1	3	0	0	0	0	2	0	0	0	0	0	0
left.putamen	0	0	0	0	0	2	0	0	0	0	4	0	0	8	0	0	0	13	0	1	0	0
left.pallidum	2	0	0	0	0	2	0	2	0	0	2	0	0	1	0	0	2	0	0	10	0	0
left.hippocampus	1	2	0	0	0	1	0	0	7	3	0	34	0	0	0	0	0	0	0	0	0	0
left.amygdala	3	0	1	0	0	0	0	0	0	0	0	3	0	0	0	0	0	0	0	0	0	0
left.accumbens.area	0	0	1	5	0	0	0	0	0	1	0	0	0	1	0	0	0	0	0	0	0	0
left.ventral.DC	1	0	0	3	0	3	1	0	1	0	0	0	0	0	0	0	0	0	0	3	0	2
left.vessel	0	0	1	0	2	0	0	0	0	0	0	0	0	0	0	0	0	0	0	0	0	0
right.lateral.ventricle	1	0	3	0	0	0	3	0	0	0	3	1	0	0	0	14	0	0	0	0	0	2
right.inferior.lateral.ventricle	0	0	0	0	0	0	0	0	0	0	0	0	0	0	0	0	0	0	0	0	0	0
right.cerebellum.exterior	8	2	0	2	0	0	4	1	5	1	0	4	0	0	0	0	0	0	0	0	0	0
right.cerebellum.white.matter	2	0	0	0	1	2	0	0	4	0	0	14	0	0	0	0	0	0	0	0	0	0
right.thalamus.proper	0	0	0	0	0	0	0	0	0	0	0	0	0	0	0	0	0	0	0	0	0	0
right.caudate	2	1	0	0	0	0	0	0	0	1	4	0	0	0	0	1	0	0	0	0	0	0
right.putamen	0	0	0	0	0	2	0	0	0	0	5	0	0	11	0	0	0	14	0	1	0	0
right.pallidum	4	0	0	2	0	1	0	0	0	0	2	0	0	1	0	0	0	0	0	5	0	0
right.hippocampus	1	3	0	0	0	1	0	0	6	3	0	38	0	0	0	0	0	0	0	0	0	0
right.amygdala	2	0	0	0	0	0	0	0	0	0	0	4	0	0	0	0	0	0	0	0	0	0
right.accumbens.area	0	0	1	6	0	0	0	0	1	0	0	0	0	3	0	0	0	0	0	0	0	0
right.ventral.DC	2	0	0	0	0	2	1	0	1	0	0	0	0	0	0	0	0	0	0	3	0	1
right.vessel	0	0	4	0	0	0	0	0	0	0	0	0	1	0	0	0	0	0	0	0	0	0
grey.matter	5	0	0	1	1	1	0	0	0	1	0	0	0	0	0	0	0	0	0	0	0	0
white.matter	5	0	1	3	3	1	2	0	0	0	2	0	0	0	1	0	0	0	0	0	0	0
total.brain.volume	0	1	1	0	0	5	1	0	0	2	0	4	1	0	0	0	7	0	0	0	0	0
sum	96	32	37	43	23	41	61	11	48	19	42	151	6	49	50	43	42	30	7	32	0	8

### Sheet: 5e-9
ROI	CHR1	CHR2	CHR3	CHR4	CHR5	CHR6	CHR7	CHR8	CHR9	CHR10	CHR11	CHR12	CHR13	CHR14	CHR15	CHR16	CHR17	CHR18	CHR19	CHR20	CHR21	CHR22
left.caudal.anterior.cingulate	0	0	0	0	0	0	0	0	0	0	0	0	0	0	0	0	0	0	0	0	0	0
left.caudal.middle.frontal	0	0	0	0	0	0	0	0	0	0	0	0	0	0	0	0	0	0	0	0	0	0
left.cuneus	0	0	0	0	0	0	0	0	0	0	0	0	0	2	0	0	0	0	0	0	0	0
left.entorhinal	0	0	0	0	0	0	1	0	0	0	0	1	0	0	0	0	0	0	0	1	0	0
left.fusiform	0	0	0	0	0	0	0	0	0	0	0	0	0	0	0	0	0	0	0	0	0	0
left.inferior.parietal	2	0	0	0	0	0	0	0	0	0	0	1	0	1	0	0	0	0	0	1	0	0
left.inferior.temporal	0	1	0	0	0	0	0	0	0	0	0	0	0	0	0	0	0	0	0	0	0	0
left.isthmus.cingulate	0	0	0	0	0	0	0	0	0	1	0	0	0	0	0	0	0	0	0	0	0	0
left.lateral.occipital	0	0	0	0	0	0	0	0	0	0	0	0	0	0	0	0	0	0	0	0	0	0
left.lateral.orbitofrontal	0	0	0	0	0	1	0	0	0	0	0	0	0	0	0	0	0	0	0	0	0	0
left.lingual	0	0	0	0	0	0	0	0	0	0	0	0	0	0	0	0	0	0	0	0	0	0
left.medial.orbitofrontal	0	1	0	0	0	0	0	0	0	0	0	0	0	0	0	0	0	0	0	0	0	0
left.middle.temporal	0	0	0	0	0	0	0	0	0	0	0	0	0	0	0	0	0	0	0	0	0	0
left.parahippocampal	1	1	0	0	0	0	0	0	0	0	0	0	0	0	0	0	0	0	0	0	0	0
left.paracentral	0	0	0	0	0	0	0	0	0	0	0	0	0	0	0	0	0	0	0	0	0	0
left.pars.opercularis	0	0	0	0	0	0	0	0	0	0	0	0	0	0	0	0	0	0	0	0	0	0
left.pars.orbitalis	0	0	0	0	0	0	0	0	0	0	0	0	0	0	0	0	0	0	0	0	0	0
left.pars.triangularis	0	0	1	0	0	0	0	0	0	0	0	0	0	0	0	0	0	0	0	0	0	0
left.pericalcarine	0	0	0	0	0	0	0	0	0	0	0	0	0	5	0	0	0	0	0	0	0	0
left.postcentral	0	0	1	0	0	1	0	0	1	0	0	0	0	0	0	0	0	0	0	0	0	0
left.posterior.cingulate	0	0	0	0	0	0	0	0	0	0	0	0	0	0	0	0	0	0	0	0	0	0
left.precentral	0	0	0	0	0	0	0	0	0	0	0	0	0	0	12	0	0	0	0	0	0	0
left.precuneus	0	0	0	0	0	0	0	0	0	0	0	0	0	1	0	0	0	0	0	0	0	0
left.rostral.anterior.cingulate	0	0	0	0	0	0	0	0	0	0	0	0	0	0	0	0	0	0	0	0	0	0
left.rostral.middle.frontal	0	0	0	0	0	0	0	0	0	0	0	0	0	0	0	0	0	0	0	0	0	0
left.superior.frontal	0	0	0	0	0	0	0	0	0	0	0	0	0	0	0	0	0	0	0	0	0	0
left.superior.parietal	0	0	0	0	0	0	0	0	0	0	0	0	0	0	2	0	0	0	0	0	0	0
left.superior.temporal	0	0	0	0	0	0	0	0	0	0	0	0	0	0	0	0	0	0	0	0	0	0
left.supramarginal	0	0	0	0	0	0	0	0	0	0	0	0	0	0	2	0	0	0	0	0	0	0
left.transverse.temporal	0	0	0	0	0	0	0	0	0	0	0	0	0	0	0	0	0	0	0	0	0	0
left.insula	0	0	0	0	0	0	0	0	0	0	0	0	0	0	0	0	2	0	0	0	0	0
right.caudal.anterior.cingulate	0	0	0	0	0	0	0	0	0	0	0	0	0	0	0	0	0	0	0	0	0	0
right.caudal.middle.frontal	0	0	0	0	0	0	0	0	0	0	0	0	0	0	0	0	0	0	0	0	0	0
right.cuneus	0	0	0	0	0	0	0	0	0	0	0	0	0	2	0	0	0	0	0	0	0	0
right.entorhinal	0	0	0	0	0	0	0	0	0	0	0	1	0	0	0	0	0	0	0	0	0	0
right.fusiform	0	0	0	0	0	0	0	0	0	0	0	0	0	0	0	0	3	0	0	0	0	0
right.inferior.parietal	1	0	0	0	0	0	0	0	0	0	0	2	0	0	0	0	0	0	0	1	0	0
right.inferior.temporal	0	0	1	0	0	0	0	0	0	0	0	0	0	0	0	0	0	0	0	0	0	0
right.isthmus.cingulate	0	0	0	0	0	0	0	0	1	0	0	0	0	0	0	0	0	0	0	0	0	0
right.lateral.occipital	0	0	0	0	0	1	0	0	0	0	0	0	0	0	0	0	0	0	0	0	0	0
right.lateral.orbitofrontal	0	0	0	0	0	0	0	0	0	0	0	0	0	0	1	0	0	0	0	0	0	0
right.lingual	0	0	0	0	0	0	0	0	0	0	0	0	0	0	0	0	0	0	0	0	0	0
right.medial.orbitofrontal	0	0	0	0	0	0	0	0	0	0	0	0	0	0	0	0	0	0	0	0	0	0
right.middle.temporal	0	0	0	0	0	0	0	0	0	0	0	0	0	0	0	0	0	0	0	0	0	0
right.parahippocampal	0	0	0	0	0	0	0	0	0	0	0	0	0	0	0	0	0	0	0	0	0	0
right.paracentral	0	0	0	0	0	0	0	0	0	0	0	0	0	0	0	0	0	0	0	0	0	0
right.pars.opercularis	0	0	0	0	0	0	0	0	0	0	0	0	0	0	0	0	0	0	0	0	0	0
right.pars.orbitalis	0	0	0	0	0	0	0	0	0	0	0	0	0	0	0	0	0	0	0	0	0	0
right.pars.triangularis	0	0	3	0	0	0	0	0	0	0	0	0	0	0	0	0	0	0	0	0	0	0
right.pericalcarine	0	0	0	0	0	0	0	0	0	0	0	0	0	1	0	0	0	0	0	0	0	0
right.postcentral	0	0	2	0	0	0	0	0	1	0	0	0	0	0	0	0	0	0	0	0	0	0
right.posterior.cingulate	0	0	0	0	0	0	0	0	0	0	0	1	0	0	0	0	0	0	0	0	0	0
right.precentral	0	0	0	0	0	1	0	0	0	0	0	0	0	0	14	0	0	0	0	0	0	0
right.precuneus	0	0	0	0	0	0	0	0	0	0	0	0	0	2	0	0	3	0	0	0	0	0
right.rostral.anterior.cingulate	0	0	0	0	0	0	0	0	0	0	0	0	0	0	0	0	0	0	0	0	0	0
right.rostral.middle.frontal	0	0	0	0	0	0	0	0	0	0	0	0	0	0	0	0	0	0	0	0	0	0
right.superior.frontal	0	0	0	0	0	0	0	0	0	0	0	0	0	0	0	0	0	0	0	0	0	0
right.superior.parietal	0	0	0	0	0	0	0	0	0	0	0	0	0	0	0	0	0	0	0	0	0	0
right.superior.temporal	0	0	0	0	0	0	0	0	0	0	0	0	0	0	0	0	0	0	0	0	0	0
right.supramarginal	0	0	0	0	0	0	0	0	0	0	0	0	0	0	2	0	0	0	0	0	0	0
right.transverse.temporal	0	2	0	0	0	0	0	0	0	0	0	0	0	0	0	0	0	0	0	0	0	0
right.insula	0	0	0	0	0	0	0	0	0	0	0	0	0	0	0	0	3	0	0	0	0	0
cerebellar.vermal.lobules.I.V	7	0	0	0	0	0	2	0	0	0	0	0	0	0	0	0	9	0	3	0	0	0
cerebellar.vermal.lobules.VI.VII	1	1	0	7	0	0	1	0	1	0	0	0	0	0	0	0	2	0	0	0	0	0
cerebellar.vermal.lobules.VIII.X	11	3	2	4	4	0	15	0	1	0	0	0	0	0	0	0	0	0	0	0	0	0
left.basal.forebrain	0	0	0	0	0	0	0	0	0	0	0	0	0	0	0	0	0	0	0	0	0	0
right.basal.forebrain	0	0	0	0	0	0	0	0	0	0	0	0	0	0	0	0	0	0	0	0	0	0
Brain.stem	0	1	0	0	0	4	0	0	4	0	0	9	0	0	0	0	0	0	0	2	0	0
CSF	1	0	0	0	0	1	0	0	0	0	5	0	0	1	0	0	0	0	0	0	0	0
X3rd.ventricle	0	0	1	0	0	0	1	0	0	0	1	0	0	0	0	4	0	0	2	0	0	1
X4th.ventricle	5	0	0	0	0	0	3	0	1	0	0	0	0	0	6	5	0	0	0	0	0	0
optic.chiasm	0	0	0	0	0	0	0	0	0	0	0	0	0	0	0	0	0	0	0	0	0	0
left.lateral.ventricle	0	0	1	0	0	0	3	0	0	0	4	1	0	0	0	9	0	0	0	0	0	2
left.inferior.lateral.ventricle	0	0	1	0	0	0	0	0	0	0	0	0	0	0	0	0	0	0	0	0	0	0
left.cerebellum.exterior	4	1	0	0	0	0	1	1	4	1	0	1	0	0	0	0	0	0	0	0	0	0
left.cerebellum.white.matter	0	0	0	0	0	1	0	1	3	0	0	13	0	0	0	0	0	0	0	0	0	0
left.thalamus.proper	0	0	0	0	0	0	0	0	0	0	0	0	0	0	0	0	0	0	0	0	0	0
left.caudate	1	0	0	0	0	0	0	0	0	1	2	0	0	0	0	0	0	0	0	0	0	0
left.putamen	0	0	0	0	0	1	0	0	0	0	3	0	0	6	0	0	0	12	0	1	0	0
left.pallidum	1	0	0	0	0	1	0	2	0	0	1	0	0	1	0	0	1	0	0	7	0	0
left.hippocampus	0	1	0	0	0	1	0	0	6	0	0	29	0	0	0	0	0	0	0	0	0	0
left.amygdala	3	0	0	0	0	0	0	0	0	0	0	2	0	0	0	0	0	0	0	0	0	0
left.accumbens.area	0	0	1	5	0	0	0	0	0	0	0	0	0	0	0	0	0	0	0	0	0	0
left.ventral.DC	0	0	0	2	0	3	1	0	1	0	0	0	0	0	0	0	0	0	0	3	0	1
left.vessel	0	0	0	0	0	0	0	0	0	0	0	0	0	0	0	0	0	0	0	0	0	0
right.lateral.ventricle	0	0	3	0	0	0	2	0	0	0	3	1	0	0	0	10	0	0	0	0	0	1
right.inferior.lateral.ventricle	0	0	0	0	0	0	0	0	0	0	0	0	0	0	0	0	0	0	0	0	0	0
right.cerebellum.exterior	6	1	0	1	0	0	1	1	4	1	0	2	0	0	0	0	0	0	0	0	0	0
right.cerebellum.white.matter	0	0	0	0	1	0	0	0	4	0	0	12	0	0	0	0	0	0	0	0	0	0
right.thalamus.proper	0	0	0	0	0	0	0	0	0	0	0	0	0	0	0	0	0	0	0	0	0	0
right.caudate	1	0	0	0	0	0	0	0	0	1	1	0	0	0	0	0	0	0	0	0	0	0
right.putamen	0	0	0	0	0	1	0	0	0	0	2	0	0	9	0	0	0	14	0	1	0	0
right.pallidum	0	0	0	0	0	1	0	0	0	0	1	0	0	0	0	0	0	0	0	2	0	0
right.hippocampus	0	1	0	0	0	1	0	0	5	2	0	32	0	0	0	0	0	0	0	0	0	0
right.amygdala	1	0	0	0	0	0	0	0	0	0	0	3	0	0	0	0	0	0	0	0	0	0
right.accumbens.area	0	0	1	4	0	0	0	0	0	0	0	0	0	1	0	0	0	0	0	0	0	0
right.ventral.DC	0	0	0	0	0	2	1	0	1	0	0	0	0	0	0	0	0	0	0	3	0	0
right.vessel	0	0	2	0	0	0	0	0	0	0	0	0	0	0	0	0	0	0	0	0	0	0
grey.matter	2	0	0	1	0	0	0	0	0	0	0	0	0	0	0	0	0	0	0	0	0	0
white.matter	3	0	1	1	2	0	1	0	0	0	1	0	0	0	0	0	0	0	0	0	0	0
total.brain.volume	0	0	0	0	0	5	0	0	0	2	0	3	1	0	0	0	3	0	0	0	0	0
sum	51	14	21	25	7	26	33	5	38	9	24	114	1	32	39	28	26	26	5	22	0	5

### Sheet: 4.9e-10
ROI	CHR1	CHR2	CHR3	CHR4	CHR5	CHR6	CHR7	CHR8	CHR9	CHR10	CHR11	CHR12	CHR13	CHR14	CHR15	CHR16	CHR17	CHR18	CHR19	CHR20	CHR21	CHR22
left.caudal.anterior.cingulate	0	0	0	0	0	0	0	0	0	0	0	0	0	0	0	0	0	0	0	0	0	0
left.caudal.middle.frontal	0	0	0	0	0	0	0	0	0	0	0	0	0	0	0	0	0	0	0	0	0	0
left.cuneus	0	0	0	0	0	0	0	0	0	0	0	0	0	2	0	0	0	0	0	0	0	0
left.entorhinal	0	0	0	0	0	0	0	0	0	0	0	0	0	0	0	0	0	0	0	0	0	0
left.fusiform	0	0	0	0	0	0	0	0	0	0	0	0	0	0	0	0	0	0	0	0	0	0
left.inferior.parietal	2	0	0	0	0	0	0	0	0	0	0	0	0	1	0	0	0	0	0	0	0	0
left.inferior.temporal	0	1	0	0	0	0	0	0	0	0	0	0	0	0	0	0	0	0	0	0	0	0
left.isthmus.cingulate	0	0	0	0	0	0	0	0	0	0	0	0	0	0	0	0	0	0	0	0	0	0
left.lateral.occipital	0	0	0	0	0	0	0	0	0	0	0	0	0	0	0	0	0	0	0	0	0	0
left.lateral.orbitofrontal	0	0	0	0	0	0	0	0	0	0	0	0	0	0	0	0	0	0	0	0	0	0
left.lingual	0	0	0	0	0	0	0	0	0	0	0	0	0	0	0	0	0	0	0	0	0	0
left.medial.orbitofrontal	0	0	0	0	0	0	0	0	0	0	0	0	0	0	0	0	0	0	0	0	0	0
left.middle.temporal	0	0	0	0	0	0	0	0	0	0	0	0	0	0	0	0	0	0	0	0	0	0
left.parahippocampal	1	0	0	0	0	0	0	0	0	0	0	0	0	0	0	0	0	0	0	0	0	0
left.paracentral	0	0	0	0	0	0	0	0	0	0	0	0	0	0	0	0	0	0	0	0	0	0
left.pars.opercularis	0	0	0	0	0	0	0	0	0	0	0	0	0	0	0	0	0	0	0	0	0	0
left.pars.orbitalis	0	0	0	0	0	0	0	0	0	0	0	0	0	0	0	0	0	0	0	0	0	0
left.pars.triangularis	0	0	1	0	0	0	0	0	0	0	0	0	0	0	0	0	0	0	0	0	0	0
left.pericalcarine	0	0	0	0	0	0	0	0	0	0	0	0	0	4	0	0	0	0	0	0	0	0
left.postcentral	0	0	1	0	0	0	0	0	0	0	0	0	0	0	0	0	0	0	0	0	0	0
left.posterior.cingulate	0	0	0	0	0	0	0	0	0	0	0	0	0	0	0	0	0	0	0	0	0	0
left.precentral	0	0	0	0	0	0	0	0	0	0	0	0	0	0	11	0	0	0	0	0	0	0
left.precuneus	0	0	0	0	0	0	0	0	0	0	0	0	0	1	0	0	0	0	0	0	0	0
left.rostral.anterior.cingulate	0	0	0	0	0	0	0	0	0	0	0	0	0	0	0	0	0	0	0	0	0	0
left.rostral.middle.frontal	0	0	0	0	0	0	0	0	0	0	0	0	0	0	0	0	0	0	0	0	0	0
left.superior.frontal	0	0	0	0	0	0	0	0	0	0	0	0	0	0	0	0	0	0	0	0	0	0
left.superior.parietal	0	0	0	0	0	0	0	0	0	0	0	0	0	0	2	0	0	0	0	0	0	0
left.superior.temporal	0	0	0	0	0	0	0	0	0	0	0	0	0	0	0	0	0	0	0	0	0	0
left.supramarginal	0	0	0	0	0	0	0	0	0	0	0	0	0	0	2	0	0	0	0	0	0	0
left.transverse.temporal	0	0	0	0	0	0	0	0	0	0	0	0	0	0	0	0	0	0	0	0	0	0
left.insula	0	0	0	0	0	0	0	0	0	0	0	0	0	0	0	0	2	0	0	0	0	0
right.caudal.anterior.cingulate	0	0	0	0	0	0	0	0	0	0	0	0	0	0	0	0	0	0	0	0	0	0
right.caudal.middle.frontal	0	0	0	0	0	0	0	0	0	0	0	0	0	0	0	0	0	0	0	0	0	0
right.cuneus	0	0	0	0	0	0	0	0	0	0	0	0	0	0	0	0	0	0	0	0	0	0
right.entorhinal	0	0	0	0	0	0	0	0	0	0	0	0	0	0	0	0	0	0	0	0	0	0
right.fusiform	0	0	0	0	0	0	0	0	0	0	0	0	0	0	0	0	0	0	0	0	0	0
right.inferior.parietal	1	0	0	0	0	0	0	0	0	0	0	0	0	0	0	0	0	0	0	0	0	0
right.inferior.temporal	0	0	1	0	0	0	0	0	0	0	0	0	0	0	0	0	0	0	0	0	0	0
right.isthmus.cingulate	0	0	0	0	0	0	0	0	0	0	0	0	0	0	0	0	0	0	0	0	0	0
right.lateral.occipital	0	0	0	0	0	0	0	0	0	0	0	0	0	0	0	0	0	0	0	0	0	0
right.lateral.orbitofrontal	0	0	0	0	0	0	0	0	0	0	0	0	0	0	0	0	0	0	0	0	0	0
right.lingual	0	0	0	0	0	0	0	0	0	0	0	0	0	0	0	0	0	0	0	0	0	0
right.medial.orbitofrontal	0	0	0	0	0	0	0	0	0	0	0	0	0	0	0	0	0	0	0	0	0	0
right.middle.temporal	0	0	0	0	0	0	0	0	0	0	0	0	0	0	0	0	0	0	0	0	0	0
right.parahippocampal	0	0	0	0	0	0	0	0	0	0	0	0	0	0	0	0	0	0	0	0	0	0
right.paracentral	0	0	0	0	0	0	0	0	0	0	0	0	0	0	0	0	0	0	0	0	0	0
right.pars.opercularis	0	0	0	0	0	0	0	0	0	0	0	0	0	0	0	0	0	0	0	0	0	0
right.pars.orbitalis	0	0	0	0	0	0	0	0	0	0	0	0	0	0	0	0	0	0	0	0	0	0
right.pars.triangularis	0	0	2	0	0	0	0	0	0	0	0	0	0	0	0	0	0	0	0	0	0	0
right.pericalcarine	0	0	0	0	0	0	0	0	0	0	0	0	0	1	0	0	0	0	0	0	0	0
right.postcentral	0	0	1	0	0	0	0	0	1	0	0	0	0	0	0	0	0	0	0	0	0	0
right.posterior.cingulate	0	0	0	0	0	0	0	0	0	0	0	0	0	0	0	0	0	0	0	0	0	0
right.precentral	0	0	0	0	0	1	0	0	0	0	0	0	0	0	12	0	0	0	0	0	0	0
right.precuneus	0	0	0	0	0	0	0	0	0	0	0	0	0	1	0	0	2	0	0	0	0	0
right.rostral.anterior.cingulate	0	0	0	0	0	0	0	0	0	0	0	0	0	0	0	0	0	0	0	0	0	0
right.rostral.middle.frontal	0	0	0	0	0	0	0	0	0	0	0	0	0	0	0	0	0	0	0	0	0	0
right.superior.frontal	0	0	0	0	0	0	0	0	0	0	0	0	0	0	0	0	0	0	0	0	0	0
right.superior.parietal	0	0	0	0	0	0	0	0	0	0	0	0	0	0	0	0	0	0	0	0	0	0
right.superior.temporal	0	0	0	0	0	0	0	0	0	0	0	0	0	0	0	0	0	0	0	0	0	0
right.supramarginal	0	0	0	0	0	0	0	0	0	0	0	0	0	0	2	0	0	0	0	0	0	0
right.transverse.temporal	0	1	0	0	0	0	0	0	0	0	0	0	0	0	0	0	0	0	0	0	0	0
right.insula	0	0	0	0	0	0	0	0	0	0	0	0	0	0	0	0	1	0	0	0	0	0
cerebellar.vermal.lobules.I.V	6	0	0	0	0	0	2	0	0	0	0	0	0	0	0	0	9	0	2	0	0	0
cerebellar.vermal.lobules.VI.VII	1	0	0	4	0	0	1	0	0	0	0	0	0	0	0	0	0	0	0	0	0	0
cerebellar.vermal.lobules.VIII.X	9	2	1	2	1	0	14	0	1	0	0	0	0	0	0	0	0	0	0	0	0	0
left.basal.forebrain	0	0	0	0	0	0	0	0	0	0	0	0	0	0	0	0	0	0	0	0	0	0
right.basal.forebrain	0	0	0	0	0	0	0	0	0	0	0	0	0	0	0	0	0	0	0	0	0	0
Brain.stem	0	0	0	0	0	3	0	0	2	0	0	7	0	0	0	0	0	0	0	0	0	0
CSF	1	0	0	0	0	1	0	0	0	0	4	0	0	1	0	0	0	0	0	0	0	0
X3rd.ventricle	0	0	0	0	0	0	1	0	0	0	0	0	0	0	0	2	0	0	2	0	0	0
X4th.ventricle	4	0	0	0	0	0	0	0	1	0	0	0	0	0	6	4	0	0	0	0	0	0
optic.chiasm	0	0	0	0	0	0	0	0	0	0	0	0	0	0	0	0	0	0	0	0	0	0
left.lateral.ventricle	0	0	1	0	0	0	2	0	0	0	1	1	0	0	0	8	0	0	0	0	0	1
left.inferior.lateral.ventricle	0	0	1	0	0	0	0	0	0	0	0	0	0	0	0	0	0	0	0	0	0	0
left.cerebellum.exterior	3	1	0	0	0	0	0	0	4	1	0	0	0	0	0	0	0	0	0	0	0	0
left.cerebellum.white.matter	0	0	0	0	0	1	0	0	2	0	0	11	0	0	0	0	0	0	0	0	0	0
left.thalamus.proper	0	0	0	0	0	0	0	0	0	0	0	0	0	0	0	0	0	0	0	0	0	0
left.caudate	1	0	0	0	0	0	0	0	0	1	2	0	0	0	0	0	0	0	0	0	0	0
left.putamen	0	0	0	0	0	1	0	0	0	0	1	0	0	5	0	0	0	12	0	0	0	0
left.pallidum	1	0	0	0	0	0	0	1	0	0	0	0	0	1	0	0	0	0	0	2	0	0
left.hippocampus	0	1	0	0	0	0	0	0	6	0	0	26	0	0	0	0	0	0	0	0	0	0
left.amygdala	1	0	0	0	0	0	0	0	0	0	0	2	0	0	0	0	0	0	0	0	0	0
left.accumbens.area	0	0	1	5	0	0	0	0	0	0	0	0	0	0	0	0	0	0	0	0	0	0
left.ventral.DC	0	0	0	0	0	2	1	0	0	0	0	0	0	0	0	0	0	0	0	3	0	0
left.vessel	0	0	0	0	0	0	0	0	0	0	0	0	0	0	0	0	0	0	0	0	0	0
right.lateral.ventricle	0	0	3	0	0	0	2	0	0	0	1	1	0	0	0	8	0	0	0	0	0	0
right.inferior.lateral.ventricle	0	0	0	0	0	0	0	0	0	0	0	0	0	0	0	0	0	0	0	0	0	0
right.cerebellum.exterior	3	0	0	0	0	0	0	1	4	0	0	1	0	0	0	0	0	0	0	0	0	0
right.cerebellum.white.matter	0	0	0	0	0	0	0	0	2	0	0	9	0	0	0	0	0	0	0	0	0	0
right.thalamus.proper	0	0	0	0	0	0	0	0	0	0	0	0	0	0	0	0	0	0	0	0	0	0
right.caudate	1	0	0	0	0	0	0	0	0	0	1	0	0	0	0	0	0	0	0	0	0	0
right.putamen	0	0	0	0	0	0	0	0	0	0	1	0	0	7	0	0	0	13	0	1	0	0
right.pallidum	0	0	0	0	0	1	0	0	0	0	0	0	0	0	0	0	0	0	0	1	0	0
right.hippocampus	0	1	0	0	0	0	0	0	3	0	0	29	0	0	0	0	0	0	0	0	0	0
right.amygdala	0	0	0	0	0	0	0	0	0	0	0	3	0	0	0	0	0	0	0	0	0	0
right.accumbens.area	0	0	1	3	0	0	0	0	0	0	0	0	0	0	0	0	0	0	0	0	0	0
right.ventral.DC	0	0	0	0	0	2	1	0	0	0	0	0	0	0	0	0	0	0	0	2	0	0
right.vessel	0	0	1	0	0	0	0	0	0	0	0	0	0	0	0	0	0	0	0	0	0	0
grey.matter	1	0	0	0	0	0	0	0	0	0	0	0	0	0	0	0	0	0	0	0	0	0
white.matter	2	0	0	1	1	0	1	0	0	0	1	0	0	0	0	0	0	0	0	0	0	0
total.brain.volume	0	0	0	0	0	5	0	0	0	2	0	3	0	0	0	0	2	0	0	0	0	0
sum	38	7	15	15	2	17	25	2	26	4	12	93	0	24	35	22	16	25	4	9	0	1
