## Supplementary_tables for "GWAS of 19,629 individuals identifies novel genetic variants for regional brain volumes and refines their genetic co-architecture with cognitive and mental health traits": Supp_Table7.xlsx

### Sheet: Supp_Table7
ROI	P-value<5e-08	P-value<5e-09	P-value<4.9e-10
left.caudal.anterior.cingulate	1	0	0
left.caudal.middle.frontal	0	0	0
left.cuneus	3	1	1
left.entorhinal	4	3	0
left.fusiform	1	0	0
left.inferior.parietal	5	4	2
left.inferior.temporal	2	1	1
left.isthmus.cingulate	2	1	0
left.lateral.occipital	1	0	0
left.lateral.orbitofrontal	2	1	0
left.lingual	3	0	0
left.medial.orbitofrontal	1	1	0
left.middle.temporal	0	0	0
left.parahippocampal	2	2	1
left.paracentral	0	0	0
left.pars.opercularis	0	0	0
left.pars.orbitalis	0	0	0
left.pars.triangularis	2	1	1
left.pericalcarine	3	1	1
left.postcentral	4	3	1
left.posterior.cingulate	0	0	0
left.precentral	4	1	1
left.precuneus	1	1	1
left.rostral.anterior.cingulate	4	0	0
left.rostral.middle.frontal	0	0	0
left.superior.frontal	0	0	0
left.superior.parietal	2	1	1
left.superior.temporal	0	0	0
left.supramarginal	3	1	1
left.transverse.temporal	1	0	0
left.insula	4	1	1
right.caudal.anterior.cingulate	0	0	0
right.caudal.middle.frontal	0	0	0
right.cuneus	1	1	0
right.entorhinal	2	1	0
right.fusiform	2	1	0
right.inferior.parietal	3	3	1
right.inferior.temporal	3	1	1
right.isthmus.cingulate	2	1	0
right.lateral.occipital	1	1	0
right.lateral.orbitofrontal	2	1	0
right.lingual	4	0	0
right.medial.orbitofrontal	1	0	0
right.middle.temporal	1	0	0
right.parahippocampal	1	0	0
right.paracentral	0	0	0
right.pars.opercularis	0	0	0
right.pars.orbitalis	0	0	0
right.pars.triangularis	3	1	1
right.pericalcarine	1	1	1
right.postcentral	3	2	2
right.posterior.cingulate	1	1	0
right.precentral	2	2	2
right.precuneus	2	2	2
right.rostral.anterior.cingulate	0	0	0
right.rostral.middle.frontal	1	0	0
right.superior.frontal	0	0	0
right.superior.parietal	0	0	0
right.superior.temporal	0	0	0
right.supramarginal	1	1	1
right.transverse.temporal	1	1	1
right.insula	3	1	1
cerebellar.vermal.lobules.I.V	12	4	4
cerebellar.vermal.lobules.VI.VII	7	6	3
cerebellar.vermal.lobules.VIII.X	17	10	7
left.basal.forebrain	1	0	0
right.basal.forebrain	0	0	0
Brain.stem	14	8	5
CSF	6	4	4
X3rd.ventricle	8	6	3
X4th.ventricle	8	7	4
optic.chiasm	0	0	0
left.lateral.ventricle	8	7	6
left.inferior.lateral.ventricle	2	1	1
left.cerebellum.exterior	11	7	4
left.cerebellum.white.matter	7	4	3
left.thalamus.proper	1	0	0
left.caudate	4	3	3
left.putamen	7	5	4
left.pallidum	9	8	4
left.hippocampus	7	5	4
left.amygdala	4	2	2
left.accumbens.area	4	2	2
left.ventral.DC	7	6	3
left.vessel	3	0	0
right.lateral.ventricle	7	6	5
right.inferior.lateral.ventricle	0	0	0
right.cerebellum.exterior	10	8	4
right.cerebellum.white.matter	7	3	2
right.thalamus.proper	0	0	0
right.caudate	5	3	2
right.putamen	7	6	4
right.pallidum	7	3	2
right.hippocampus	7	6	4
right.amygdala	4	3	2
right.accumbens.area	4	3	2
right.ventral.DC	6	4	3
right.vessel	2	1	1
grey.matter	5	2	1
white.matter	10	7	5
total.brain.volume	10	6	5
sum	334	202	134
