## Supplementary_tables for "GWAS of 19,629 individuals identifies novel genetic variants for regional brain volumes and refines their genetic co-architecture with cognitive and mental health traits": Supp_Table9.xlsx

### Sheet: Supp_Table9
	P-value<5e-08	P-value<5e-09	P-value<4.9e-10
Number of significant SNP-ROI associations in GWAS	22353	15521	12060
Number of independent significant SNP-ROI associations defined by FUMA	871	551	392
Number of significant genetic risk locus-ROI associations defined by FUMA	334	202	134
