## Supplementary_tables for "GWAS of 19,629 individuals identifies novel genetic variants for regional brain volumes and refines their genetic co-architecture with cognitive and mental health traits": Supp_Table14.xlsx

### Sheet: magma.sign.genes
ROI_ID	GENE	SYMBOL	CHR	START	STOP	NSNPS	NPARAM	N	ZSTAT	P
left.entorhinal	ENSG00000164815	ORC5	7	103766788	103848495	258	14	18594	6.0148	9.0057e-10
left.fusiform	ENSG00000073150	PANX2	22	50609160	50618723	27	10	18442	6.1002	5.2979e-10
left.isthmus.cingulate	ENSG00000258539	RP11-12J10.3	10	126305649	126480296	380	28	18520	5.827	2.8217e-09
left.isthmus.cingulate	ENSG00000189319	FAM53B	10	126307861	126432838	283	24	18516	5.5345	1.5607e-08
left.isthmus.cingulate	ENSG00000203791	METTL10	10	126436718	126480439	87	12	18516	5.7598	4.2111e-09
left.lateral.orbitofrontal	ENSG00000203760	CENPW	6	126661320	126670021	13	5	18619	6.6834	1.1673e-11
left.paracentral	ENSG00000154188	ANGPT1	8	108261721	108510283	929	56	18551	5.5085	1.8094e-08
left.pars.triangularis	ENSG00000174963	ZIC4	3	147103833	147124647	37	9	18586	5.9266	1.5463e-09
left.pars.triangularis	ENSG00000152977	ZIC1	3	147111209	147228080	295	20	18545	5.7949	3.4184e-09
left.pericalcarine	ENSG00000100592	DAAM1	14	59655364	59838123	623	29	18541	6.4329	6.2613e-11
left.postcentral	ENSG00000174963	ZIC4	3	147103833	147124647	37	9	18586	5.5005	1.8935e-08
left.insula	ENSG00000167549	CORO6	17	27941774	27949925	8	3	18581	5.8495	2.4658e-09
left.insula	ENSG00000141298	SSH2	17	27952956	28257294	445	14	18562	6.8956	2.6814e-12
left.insula	ENSG00000176927	EFCAB5	17	28256218	28435470	271	13	18612	6.5859	2.2606e-11
left.insula	ENSG00000126653	NSRP1	17	28442539	28513493	120	8	18524	6.4455	5.7621e-11
left.insula	ENSG00000108576	SLC6A4	17	28521337	28563020	72	13	18497	6.1972	2.8732e-10
left.insula	ENSG00000187323	DCC	18	49866542	51057784	5097	109	18565	5.5303	1.5982e-08
right.inferior.parietal	ENSG00000174099	MSRB3	12	65672423	65882024	340	24	18562	6.474	4.7735e-11
right.lateral.orbitofrontal	ENSG00000125378	BMP4	14	54416454	54425479	23	6	18520	5.813	3.0688e-09
right.lateral.orbitofrontal	ENSG00000129038	LOXL1	15	74218330	74244478	121	17	18564	5.7952	3.4119e-09
right.medial.orbitofrontal	ENSG00000159217	IGF2BP1	17	47074774	47133012	126	17	18482	5.5824	1.186e-08
right.pars.triangularis	ENSG00000174963	ZIC4	3	147103833	147124647	37	9	18586	6.9198	2.2613e-12
right.pars.triangularis	ENSG00000152977	ZIC1	3	147111209	147228080	295	20	18545	6.7916	5.5467e-12
right.postcentral	ENSG00000174963	ZIC4	3	147103833	147124647	37	9	18586	5.7312	4.9848e-09
right.postcentral	ENSG00000152977	ZIC1	3	147111209	147228080	295	20	18545	5.6553	7.7783e-09
right.precuneus	ENSG00000100592	DAAM1	14	59655364	59838123	623	29	18539	5.7789	3.7591e-09
right.precuneus	ENSG00000167549	CORO6	17	27941774	27949925	8	3	18583	5.6337	8.8171e-09
right.precuneus	ENSG00000141298	SSH2	17	27952956	28257294	445	14	18564	5.9881	1.0614e-09
right.precuneus	ENSG00000176927	EFCAB5	17	28256218	28435470	271	13	18614	6.1379	4.1798e-10
right.precuneus	ENSG00000126653	NSRP1	17	28442539	28513493	120	8	18526	6.0672	6.5071e-10
right.precuneus	ENSG00000108576	SLC6A4	17	28521337	28563020	72	13	18499	5.762	4.1565e-09
right.transverse.temporal	ENSG00000150556	LYPD6B	2	149894621	150071776	608	40	18456	6.4977	4.0776e-11
right.insula	ENSG00000188316	ENO4	10	118609023	118671299	88	16	18508	5.5841	1.1743e-08
right.insula	ENSG00000167549	CORO6	17	27941774	27949925	8	3	18583	5.5454	1.4666e-08
right.insula	ENSG00000141298	SSH2	17	27952956	28257294	445	14	18564	6.79	5.6049e-12
right.insula	ENSG00000176927	EFCAB5	17	28256218	28435470	271	13	18614	6.4565	5.3576e-11
right.insula	ENSG00000126653	NSRP1	17	28442539	28513493	120	8	18526	6.2831	1.659e-10
right.insula	ENSG00000108576	SLC6A4	17	28521337	28563020	72	13	18499	6.0734	6.2599e-10
cerebellar.vermal.lobules.I.V	ENSG00000204006	C1orf185	1	51567906	51613752	69	9	18622	5.6364	8.6797e-09
cerebellar.vermal.lobules.I.V	ENSG00000137968	SLC44A5	1	75667816	76076801	1165	39	18507	5.9891	1.0552e-09
cerebellar.vermal.lobules.I.V	ENSG00000151665	PIGF	2	46808076	46844258	97	14	18499	5.5733	1.2495e-08
cerebellar.vermal.lobules.I.V	ENSG00000164543	STK17A	7	43622357	43666385	159	12	18482	5.6492	8.0591e-09
cerebellar.vermal.lobules.I.V	ENSG00000106603	COA1	7	43648055	43769316	407	15	18619	5.7021	5.917e-09
cerebellar.vermal.lobules.I.V	ENSG00000106605	BLVRA	7	43798279	43846939	103	13	18607	5.5528	1.4054e-08
cerebellar.vermal.lobules.I.V	ENSG00000182752	PAPPA	9	118916083	119164601	467	72	18425	5.9279	1.5344e-09
cerebellar.vermal.lobules.I.V	ENSG00000090975	PITPNM2	12	123468027	123634562	202	25	18580	5.6325	8.8831e-09
cerebellar.vermal.lobules.I.V	ENSG00000105245	NUMBL	19	41172596	41196877	85	17	18514	5.7266	5.1217e-09
cerebellar.vermal.lobules.VIII.X	ENSG00000137968	SLC44A5	1	75667816	76076801	1165	39	18508	9.8591	3.1298e-23
cerebellar.vermal.lobules.VIII.X	ENSG00000118263	KLF7	2	207938861	208031991	296	38	18476	5.9117	1.693e-09
cerebellar.vermal.lobules.VIII.X	ENSG00000171444	MCC	5	112357796	112824527	2094	62	18555	6.8846	2.8965e-12
cerebellar.vermal.lobules.VIII.X	ENSG00000189056	RELN	7	103112231	103629963	2331	103	18524	10.992	2.0809e-28
left.basal.forebrain	ENSG00000134917	ADAMTS8	11	130274820	130298888	80	21	18412	5.7851	3.623e-09
Brain.stem	ENSG00000112175	BMP5	6	55618443	55740362	264	33	18476	5.6653	7.3391e-09
Brain.stem	ENSG00000118689	FOXO3	6	108881038	109005977	191	22	18556	6.4839	4.4694e-11
Brain.stem	ENSG00000182752	PAPPA	9	118916083	119164601	467	72	18427	7.2063	2.8752e-13
Brain.stem	ENSG00000136048	DRAM1	12	102271129	102405908	570	51	18493	7.7571	4.3453e-15
Brain.stem	ENSG00000120860	CCDC53	12	102406705	102455927	120	17	18594	5.6775	6.8326e-09
Brain.stem	ENSG00000257545	RP11-144F15.1	12	106889736	107168696	676	49	18533	8.7874	7.6556e-19
Brain.stem	ENSG00000111783	RFX4	12	106976685	107156581	413	27	18570	8.1462	1.8778e-16
Brain.stem	ENSG00000111785	RIC8B	12	107168373	107283090	196	25	18590	6.3064	1.4284e-10
CSF	ENSG00000072682	P4HA2	5	131527531	131631008	274	18	18455	5.7192	5.3505e-09
CSF	ENSG00000134917	ADAMTS8	11	130274820	130298888	80	21	18356	7.8713	1.7556e-15
X3rd.ventricle	ENSG00000174945	AMZ1	7	2719156	2815134	436	41	18433	6.5446	2.9825e-11
X3rd.ventricle	ENSG00000146535	GNA12	7	2767746	2883958	385	20	18557	6.2964	1.5229e-10
X3rd.ventricle	ENSG00000260456	C16orf95	16	87117168	87351022	1190	80	18494	7.7543	4.4421e-15
X3rd.ventricle	ENSG00000131941	RHPN2	19	33469499	33555794	389	33	18381	6.588	2.2286e-11
X3rd.ventricle	ENSG00000076650	GPATCH1	19	33571786	33621448	164	11	18544	6.7236	8.8668e-12
X3rd.ventricle	ENSG00000100101	NOL12	22	38077680	38170137	282	22	18517	5.6302	8.9989e-09
X3rd.ventricle	ENSG00000100106	TRIOBP	22	38093011	38172563	238	25	18536	5.6994	6.0104e-09
X4th.ventricle	ENSG00000162368	CMPK1	1	47799469	47844511	132	11	18443	5.5828	1.1832e-08
X4th.ventricle	ENSG00000203760	CENPW	6	126661320	126670021	13	5	18528	5.5056	1.8391e-08
X4th.ventricle	ENSG00000174945	AMZ1	7	2719156	2815134	436	41	18344	5.5607	1.3434e-08
X4th.ventricle	ENSG00000146535	GNA12	7	2767746	2883958	385	20	18468	5.8686	2.1979e-09
X4th.ventricle	ENSG00000128918	ALDH1A2	15	58245622	58790065	2196	137	18406	7.0942	6.5044e-13
X4th.ventricle	ENSG00000260456	C16orf95	16	87117168	87351022	1190	80	18405	6.8573	3.5077e-12
left.lateral.ventricle	ENSG00000205835	GMNC	3	190570666	190610218	116	19	18307	6.3857	8.5303e-11
left.lateral.ventricle	ENSG00000174945	AMZ1	7	2719156	2815134	436	41	18324	7.9008	1.3861e-15
left.lateral.ventricle	ENSG00000146535	GNA12	7	2767746	2883958	385	20	18448	6.7348	8.2099e-12
left.lateral.ventricle	ENSG00000260456	C16orf95	16	87117168	87351022	1190	80	18385	8.9486	1.8003e-19
left.lateral.ventricle	ENSG00000100101	NOL12	22	38077680	38170137	282	22	18408	5.6045	1.0445e-08
left.lateral.ventricle	ENSG00000100106	TRIOBP	22	38093011	38172563	238	25	18426	5.718	5.3906e-09
left.lateral.ventricle	ENSG00000100116	GCAT	22	38203912	38213183	27	5	18426	5.7895	3.5303e-09
left.inferior.lateral.ventricle	ENSG00000143614	GATAD2B	1	153777201	153895451	238	19	18546	5.6882	6.4201e-09
left.inferior.lateral.ventricle	ENSG00000198837	DENND4B	1	153901977	153919172	23	5	18564	5.5304	1.5971e-08
left.inferior.lateral.ventricle	ENSG00000143570	SLC39A1	1	153931575	153940188	15	5	18599	5.5724	1.2561e-08
left.inferior.lateral.ventricle	ENSG00000143552	NUP210L	1	153965161	154127592	280	15	18453	6.0516	7.1699e-10
left.inferior.lateral.ventricle	ENSG00000150938	CRIM1	2	36583069	36778278	572	49	18433	6.0016	9.7711e-10
left.inferior.lateral.ventricle	ENSG00000205835	GMNC	3	190570666	190610218	116	19	18390	5.9253	1.5587e-09
left.cerebellum.exterior	ENSG00000204006	C1orf185	1	51567906	51613752	69	9	18626	7.0229	1.0866e-12
left.cerebellum.exterior	ENSG00000123091	RNF11	1	51701943	51739127	45	7	18599	6.8904	2.781e-12
left.cerebellum.exterior	ENSG00000085831	TTC39A	1	51752930	51810788	116	23	18586	6.8883	2.8225e-12
left.cerebellum.exterior	ENSG00000182752	PAPPA	9	118916083	119164601	467	72	18429	9.5366	7.3761e-22
left.cerebellum.white.matter	ENSG00000171735	CAMTA1	1	6845384	7829766	3030	202	18430	5.5182	1.7129e-08
left.cerebellum.white.matter	ENSG00000118689	FOXO3	6	108881038	109005977	191	22	18556	5.5085	1.8093e-08
left.cerebellum.white.matter	ENSG00000182752	PAPPA	9	118916083	119164601	467	72	18427	8.7415	1.1503e-18
left.cerebellum.white.matter	ENSG00000136048	DRAM1	12	102271129	102405908	570	51	18493	8.9911	1.2238e-19
left.cerebellum.white.matter	ENSG00000120860	CCDC53	12	102406705	102455927	120	17	18594	7.2132	2.7324e-13
left.cerebellum.white.matter	ENSG00000075188	NUP37	12	102467967	102513902	113	16	18640	7.1253	5.1914e-13
left.cerebellum.white.matter	ENSG00000185480	PARPBP	12	102513956	102591298	168	16	18617	6.2395	2.1947e-10
left.cerebellum.white.matter	ENSG00000017427	IGF1	12	102789645	102874423	162	22	18570	6.6201	1.7952e-11
left.caudate	ENSG00000142611	PRDM16	1	2985732	3355185	1433	160	18304	5.787	3.5832e-09
left.caudate	ENSG00000109756	RAPGEF2	4	160025330	160281321	556	31	18432	5.9365	1.4562e-09
left.caudate	ENSG00000151023	ENKUR	10	25270908	25305089	48	13	18455	6.7968	5.3487e-12
left.caudate	ENSG00000185875	THNSL1	10	25305587	25315593	28	4	18467	5.5975	1.0873e-08
left.putamen	ENSG00000188316	ENO4	10	118609023	118671299	88	16	18487	5.5222	1.6735e-08
left.putamen	ENSG00000177103	DSCAML1	11	117298489	117688240	1555	123	18483	5.6383	8.5859e-09
left.putamen	ENSG00000187323	DCC	18	49866542	51057784	5097	109	18547	9.614	3.488e-22
left.putamen	ENSG00000171552	BCL2L1	20	30252255	30311792	93	8	18495	5.5301	1.6002e-08
left.putamen	ENSG00000088325	TPX2	20	30327074	30389608	115	10	18570	5.6914	6.301e-09
left.pallidum	ENSG00000066056	TIE1	1	43766664	43788779	33	4	18499	5.9239	1.5722e-09
left.pallidum	ENSG00000117400	MPL	1	43803478	43818443	13	3	18615	5.7708	3.9456e-09
left.pallidum	ENSG00000117399	CDC20	1	43824626	43828874	6	3	18661	6.1142	4.8528e-10
left.pallidum	ENSG00000198198	SZT2	1	43855553	43918321	98	10	18606	6.0581	6.8887e-10
left.pallidum	ENSG00000178922	HYI	1	43916824	43919660	7	4	18408	5.787	3.5817e-09
left.pallidum	ENSG00000149187	CELF1	11	47487496	47587121	142	24	18574	5.7027	5.8971e-09
left.pallidum	ENSG00000165923	AGBL2	11	47681143	47736941	118	14	18517	6.1324	4.3275e-10
left.pallidum	ENSG00000109920	FNBP4	11	47738072	47788995	109	14	18595	6.2222	2.451e-10
left.pallidum	ENSG00000030066	NUP160	11	47799639	47870107	146	14	18583	6.1916	2.9776e-10
left.pallidum	ENSG00000108599	AKAP10	17	19807615	19881656	127	10	18533	5.6137	9.9016e-09
left.pallidum	ENSG00000100994	PYGB	20	25228705	25278650	190	13	18607	6.1673	3.4729e-10
left.pallidum	ENSG00000100997	ABHD12	20	25275379	25371619	277	9	18604	5.7521	4.4075e-09
left.pallidum	ENSG00000101003	GINS1	20	25388363	25433264	129	10	18601	5.8961	1.8605e-09
left.pallidum	ENSG00000101004	NINL	20	25433341	25566153	364	20	18608	6.2038	2.7558e-10
left.pallidum	ENSG00000180483	DEFB119	20	29964967	29978406	47	11	18531	5.6423	8.3917e-09
left.pallidum	ENSG00000204548	DEFB121	20	29992648	30000641	20	4	18616	5.6614	7.509e-09
left.pallidum	ENSG00000180383	DEFB124	20	30053309	30064560	24	6	18411	6.0908	5.6172e-10
left.pallidum	ENSG00000171552	BCL2L1	20	30252255	30311792	93	8	18515	6.5688	2.5364e-11
left.pallidum	ENSG00000088325	TPX2	20	30327074	30389608	115	10	18590	6.6741	1.2436e-11
left.pallidum	ENSG00000101306	MYLK2	20	30407111	30422492	44	7	18626	6.2241	2.4224e-10
left.pallidum	ENSG00000149599	DUSP15	20	30435440	30458550	59	18	18426	5.6455	8.2335e-09
left.hippocampus	ENSG00000055211	GINM1	6	149887430	149912884	30	6	18358	5.8668	2.2209e-09
left.hippocampus	ENSG00000131023	LATS1	6	149979289	150039392	97	5	18566	5.5564	1.3767e-08
left.hippocampus	ENSG00000120253	NUP43	6	150045451	150070801	47	4	18564	5.6294	9.0434e-09
left.hippocampus	ENSG00000148219	ASTN2	9	119187504	120177348	3367	150	18519	7.5686	1.8862e-14
left.hippocampus	ENSG00000203791	METTL10	10	126436718	126480439	87	12	18507	5.5855	1.1648e-08
left.hippocampus	ENSG00000156076	WIF1	12	65444406	65515346	146	18	18525	7.6752	8.2566e-15
left.hippocampus	ENSG00000174106	LEMD3	12	65563351	65642107	96	13	18590	7.4578	4.399e-14
left.hippocampus	ENSG00000174099	MSRB3	12	65672423	65882024	340	24	18553	9.7687	7.6725e-23
left.hippocampus	ENSG00000135116	HRK	12	117293949	117319246	41	8	18384	6.8541	3.5892e-12
left.ventral.DC	ENSG00000118689	FOXO3	6	108881038	109005977	191	22	18557	6.369	9.5145e-11
left.ventral.DC	ENSG00000146648	EGFR	7	55086714	55324313	787	84	18476	5.7392	4.7574e-09
left.ventral.DC	ENSG00000257545	RP11-144F15.1	12	106889736	107168696	676	49	18534	6.3254	1.2626e-10
left.ventral.DC	ENSG00000111783	RFX4	12	106976685	107156581	413	27	18571	5.9695	1.1899e-09
left.ventral.DC	ENSG00000174407	C20orf166	20	61147660	61167971	116	14	18346	6.3234	1.2793e-10
left.vessel	ENSG00000164185	ZNF474	5	121465208	121515312	72	18	18377	5.725	5.1704e-09
right.lateral.ventricle	ENSG00000205835	GMNC	3	190570666	190610218	116	19	18363	7.2058	2.8852e-13
right.lateral.ventricle	ENSG00000174945	AMZ1	7	2719156	2815134	436	41	18381	7.0463	9.1896e-13
right.lateral.ventricle	ENSG00000146535	GNA12	7	2767746	2883958	385	20	18504	6.0738	6.2445e-10
right.lateral.ventricle	ENSG00000260456	C16orf95	16	87117168	87351022	1190	80	18442	9.7026	1.469e-22
right.cerebellum.exterior	ENSG00000185104	FAF1	1	50905150	51425935	802	27	18570	5.5511	1.4195e-08
right.cerebellum.exterior	ENSG00000204006	C1orf185	1	51567906	51613752	69	9	18623	7.2199	2.6019e-13
right.cerebellum.exterior	ENSG00000123091	RNF11	1	51701943	51739127	45	7	18596	6.9279	2.1351e-12
right.cerebellum.exterior	ENSG00000085831	TTC39A	1	51752930	51810788	116	23	18583	7.072	7.6353e-13
right.cerebellum.exterior	ENSG00000182752	PAPPA	9	118916083	119164601	467	72	18426	9.2158	1.5444e-20
right.cerebellum.exterior	ENSG00000120860	CCDC53	12	102406705	102455927	120	17	18593	6.3757	9.1086e-11
right.cerebellum.exterior	ENSG00000075188	NUP37	12	102467967	102513902	113	16	18639	6.3068	1.4245e-10
right.cerebellum.exterior	ENSG00000185480	PARPBP	12	102513956	102591298	168	16	18616	5.9501	1.3397e-09
right.cerebellum.exterior	ENSG00000017427	IGF1	12	102789645	102874423	162	22	18569	5.7289	5.0544e-09
right.cerebellum.white.matter	ENSG00000171735	CAMTA1	1	6845384	7829766	3030	202	18431	6.1626	3.5778e-10
right.cerebellum.white.matter	ENSG00000182752	PAPPA	9	118916083	119164601	467	72	18428	8.5433	6.5204e-18
right.cerebellum.white.matter	ENSG00000111670	GNPTAB	12	102139275	102224716	225	23	18583	5.6233	9.3695e-09
right.cerebellum.white.matter	ENSG00000136048	DRAM1	12	102271129	102405908	570	51	18494	8.4959	9.8222e-18
right.cerebellum.white.matter	ENSG00000120860	CCDC53	12	102406705	102455927	120	17	18595	7.3198	1.2417e-13
right.cerebellum.white.matter	ENSG00000075188	NUP37	12	102467967	102513902	113	16	18641	7.2001	3.0084e-13
right.cerebellum.white.matter	ENSG00000185480	PARPBP	12	102513956	102591298	168	16	18618	6.524	3.4231e-11
right.cerebellum.white.matter	ENSG00000017427	IGF1	12	102789645	102874423	162	22	18571	6.6764	1.2247e-11
right.caudate	ENSG00000151023	ENKUR	10	25270908	25305089	48	13	18357	6.1271	4.4735e-10
right.putamen	ENSG00000188316	ENO4	10	118609023	118671299	88	16	18506	5.808	3.1617e-09
right.putamen	ENSG00000187323	DCC	18	49866542	51057784	5097	109	18565	9.6735	1.9531e-22
right.putamen	ENSG00000171552	BCL2L1	20	30252255	30311792	93	8	18514	5.8422	2.5765e-09
right.putamen	ENSG00000088325	TPX2	20	30327074	30389608	115	10	18589	6.0004	9.8413e-10
right.putamen	ENSG00000101306	MYLK2	20	30407111	30422492	44	7	18625	5.7642	4.1019e-09
right.pallidum	ENSG00000117399	CDC20	1	43824626	43828874	6	3	18660	5.5368	1.5407e-08
right.pallidum	ENSG00000135823	STX6	1	180941861	180992047	100	10	18549	5.8896	1.9352e-09
right.pallidum	ENSG00000149187	CELF1	11	47487496	47587121	142	24	18573	6.023	8.5632e-10
right.pallidum	ENSG00000165923	AGBL2	11	47681143	47736941	118	14	18516	6.2778	1.7169e-10
right.pallidum	ENSG00000109920	FNBP4	11	47738072	47788995	109	14	18594	6.3775	9.0016e-11
right.pallidum	ENSG00000030066	NUP160	11	47799639	47870107	146	14	18582	6.2937	1.5498e-10
right.pallidum	ENSG00000171552	BCL2L1	20	30252255	30311792	93	8	18514	6.4713	4.8566e-11
right.pallidum	ENSG00000088325	TPX2	20	30327074	30389608	115	10	18589	6.6009	2.0436e-11
right.pallidum	ENSG00000101306	MYLK2	20	30407111	30422492	44	7	18625	6.1478	3.9287e-10
right.hippocampus	ENSG00000055211	GINM1	6	149887430	149912884	30	6	18362	6.1474	3.9386e-10
right.hippocampus	ENSG00000186625	KATNA1	6	149916009	149970108	126	5	18556	5.5328	1.5755e-08
right.hippocampus	ENSG00000131023	LATS1	6	149979289	150039392	97	5	18571	5.5659	1.3043e-08
right.hippocampus	ENSG00000120253	NUP43	6	150045451	150070801	47	4	18569	5.6817	6.6677e-09
right.hippocampus	ENSG00000148219	ASTN2	9	119187504	120177348	3367	150	18524	7.3484	1.0028e-13
right.hippocampus	ENSG00000203791	METTL10	10	126436718	126480439	87	12	18511	5.6141	9.8819e-09
right.hippocampus	ENSG00000156076	WIF1	12	65444406	65515346	146	18	18530	8.0131	5.5936e-16
right.hippocampus	ENSG00000174106	LEMD3	12	65563351	65642107	96	13	18595	7.5637	1.9591e-14
right.hippocampus	ENSG00000174099	MSRB3	12	65672423	65882024	340	24	18558	10.081	3.338e-24
right.hippocampus	ENSG00000135116	HRK	12	117293949	117319246	41	8	18389	6.7424	7.7895e-12
right.accumbens.area	ENSG00000205835	GMNC	3	190570666	190610218	116	19	18417	5.9621	1.2452e-09
right.accumbens.area	ENSG00000268657	AL133373.1	14	92038788	92041383	8	3	18406	6.0442	7.5096e-10
right.ventral.DC	ENSG00000008130	NADK	1	1682671	1711896	73	9	18527	5.7363	4.8373e-09
right.ventral.DC	ENSG00000118689	FOXO3	6	108881038	109005977	191	22	18558	6.5276	3.3414e-11
right.ventral.DC	ENSG00000257545	RP11-144F15.1	12	106889736	107168696	676	49	18535	6.5007	3.9977e-11
right.ventral.DC	ENSG00000111783	RFX4	12	106976685	107156581	413	27	18572	6.0575	6.9124e-10
right.ventral.DC	ENSG00000174407	C20orf166	20	61147660	61167971	116	14	18347	5.7928	3.4607e-09
right.ventral.DC	ENSG00000073169	SELO	22	50639408	50656045	55	10	18579	5.5326	1.5777e-08
right.vessel	ENSG00000165659	DACH1	13	72012098	72441330	615	67	18390	5.8638	2.2621e-09
grey.matter	ENSG00000169231	THBS3	1	155165379	155178842	20	6	18572	5.7042	5.844e-09
grey.matter	ENSG00000138738	PRDM5	4	121606074	121844025	1028	39	18573	6.305	1.4412e-10
white.matter	ENSG00000169242	EFNA1	1	155099936	155107333	15	4	18578	5.5685	1.2849e-08
white.matter	ENSG00000163463	KRTCAP2	1	155141884	155145951	11	4	18626	5.8085	3.1517e-09
white.matter	ENSG00000273088	RP11-201K10.3	1	155141885	155159748	32	8	18582	5.6898	6.3608e-09
white.matter	ENSG00000169231	THBS3	1	155165379	155178842	20	6	18572	5.9657	1.2181e-09
white.matter	ENSG00000173171	MTX1	1	155178490	155183615	7	3	18623	6.0087	9.3509e-10
white.matter	ENSG00000234237	AL162431.1	1	180941695	180949868	12	2	18583	6.2892	1.5954e-10
white.matter	ENSG00000135823	STX6	1	180941861	180992047	100	10	18553	7.124	5.2421e-13
white.matter	ENSG00000153029	MR1	1	181003067	181031074	100	20	18481	6.0473	7.3663e-10
white.matter	ENSG00000187098	MITF	3	69788586	70017488	487	23	18527	5.5156	1.7375e-08
white.matter	ENSG00000038427	VCAN	5	82767284	82878122	275	36	18441	6.3755	9.117e-11
white.matter	ENSG00000161011	SQSTM1	5	179233388	179265078	149	27	18483	5.4987	1.9128e-08
white.matter	ENSG00000197226	TBC1D9B	5	179289066	179334859	79	10	18545	6.2101	2.6471e-10
white.matter	ENSG00000137821	LRRC49	15	71145578	71342414	253	20	18582	5.7656	4.0676e-09
total.brain.volume	ENSG00000178662	CSRNP3	2	166326157	166545917	486	39	18515	5.7559	4.3084e-09
total.brain.volume	ENSG00000118689	FOXO3	6	108881038	109005977	191	22	18560	6.6777	1.214e-11
total.brain.volume	ENSG00000203760	CENPW	6	126661320	126670021	13	5	18622	7.437	5.1513e-14
total.brain.volume	ENSG00000148798	INA	10	105036920	105050108	22	6	18620	6.5968	2.1005e-11
total.brain.volume	ENSG00000156374	PCGF6	10	105062553	105110891	71	11	18530	6.6206	1.7888e-11
total.brain.volume	ENSG00000148835	TAF5	10	105127724	105148822	25	6	18513	6.373	9.2709e-11
total.brain.volume	ENSG00000173915	USMG5	10	105148798	105156223	9	3	18628	6.0947	5.4815e-10
total.brain.volume	ENSG00000148843	PDCD11	10	105156405	105206049	77	13	18575	6.1042	5.1656e-10
total.brain.volume	ENSG00000149948	HMGA2	12	66217911	66360075	259	34	18528	6.8189	4.5862e-12
total.brain.volume	ENSG00000159314	ARHGAP27	17	43471275	43511787	109	7	18527	5.7839	3.6505e-09
total.brain.volume	ENSG00000225190	PLEKHM1	17	43513266	43568115	155	7	18509	5.9235	1.5756e-09
total.brain.volume	ENSG00000120088	CRHR1	17	43699267	43913194	1134	9	18587	6.4867	4.3864e-11
total.brain.volume	ENSG00000185294	SPPL2C	17	43922256	43924438	17	2	18654	6.4477	5.6775e-11
total.brain.volume	ENSG00000186868	MAPT	17	43971748	44105700	821	5	18583	6.2901	1.586e-10
total.brain.volume	ENSG00000256762	STH	17	44076616	44077060	1	1	18680	6.9536	1.781e-12
total.brain.volume	ENSG00000120071	KANSL1	17	44107282	44302733	1002	6	18520	6.2722	1.7798e-10
total.brain.volume	ENSG00000228696	ARL17B	17	44352150	44439130	107	4	17652	5.9838	1.09e-09
total.brain.volume	ENSG00000176681	LRRC37A	17	44370099	44415160	3	1	17648	5.6839	6.5812e-09
total.brain.volume	ENSG00000238083	LRRC37A2	17	44588877	44633016	1	1	17185	6.4697	4.91e-11
total.brain.volume	ENSG00000185829	ARL17A	17	44594068	44657088	1	1	17185	6.4697	4.91e-11
total.brain.volume	ENSG00000073969	NSF	17	44668035	44834830	75	6	18402	6.4744	4.761e-11
total.brain.volume	ENSG00000108379	WNT3	17	44839872	44910520	126	23	18482	6.4199	6.8201e-11

### Sheet: readme
Gene-level association analysis on GWAS summary statistics by MAGMA
GENE	the gene ID as specified in the annotation file
CHR	the chromosome the gene is on
START/STOP	the annotation boundaries of the gene on that chromosome (this includes any window around the gene applied during annotation)
NSNPS	the number of SNPs annotated to that gene that were found in the data and were not excluded based on internal SNP QC
NPARAM	the number of relevant parameters used in the model. For the SNP-wise models this is an approximate value; for the principal components regression (raw data default) this is set to the number of principal components retained after pruning; for the multi-models this is the mean NPARAM value of the component base models
N	the sample size used when analysing that gene; can differ for allosomal chromosomes or when analysing SNP p-value input with variable sample size by SNP (due to missingness or differences in coverage in meta-analysis)
P	the gene p-value, using asymptotic sampling distribution (if available)
SYMBOL	symbol of gene
ZSTAT	the Z-value for the gene, based on its (permutation) p-value; this is what is used as the measure of gene association in the gene-level analyses
Please refer the manual of MAGMA from https://ctg.cncr.nl/software/magma for more details.
