## Supplementary_tables for "GWAS of 19,629 individuals identifies novel genetic variants for regional brain volumes and refines their genetic co-architecture with cognitive and mental health traits": Supp_Table18.xlsx

### Sheet: Supp_Table18
ROI	P-value<5e-08	P-value<5e-09	P-value<4.9e-10
left.caudal.anterior.cingulate	15	0	0
left.caudal.middle.frontal	0	0	0
left.cuneus	132	85	37
left.entorhinal	63	5	0
left.fusiform	11	0	0
left.inferior.parietal	113	84	44
left.inferior.temporal	35	12	0
left.isthmus.cingulate	63	38	3
left.lateral.occipital	1	0	0
left.lateral.orbitofrontal	138	86	7
left.lingual	20	2	0
left.medial.orbitofrontal	1	1	1
left.middle.temporal	0	0	0
left.parahippocampal	19	4	2
left.paracentral	0	0	0
left.pars.opercularis	0	0	0
left.pars.orbitalis	0	0	0
left.pars.triangularis	6	2	1
left.pericalcarine	317	235	134
left.postcentral	22	9	2
left.posterior.cingulate	1	0	0
left.precentral	174	133	132
left.precuneus	162	82	35
left.rostral.anterior.cingulate	215	126	11
left.rostral.middle.frontal	1	0	0
left.superior.frontal	0	0	0
left.superior.parietal	58	17	16
left.superior.temporal	28	0	0
left.supramarginal	36	16	12
left.transverse.temporal	66	2	0
left.insula	501	466	456
right.caudal.anterior.cingulate	0	0	0
right.caudal.middle.frontal	1	0	0
right.cuneus	52	11	0
right.entorhinal	17	0	0
right.fusiform	59	14	2
right.inferior.parietal	176	122	29
right.inferior.temporal	48	41	38
right.isthmus.cingulate	14	3	0
right.lateral.occipital	13	5	0
right.lateral.orbitofrontal	17	7	0
right.lingual	36	2	0
right.medial.orbitofrontal	18	11	0
right.middle.temporal	10	0	0
right.parahippocampal	2	2	2
right.paracentral	0	0	0
right.pars.opercularis	0	0	0
right.pars.orbitalis	0	0	0
right.pars.triangularis	87	70	55
right.pericalcarine	42	17	5
right.postcentral	51	32	5
right.posterior.cingulate	2	0	0
right.precentral	195	176	163
right.precuneus	627	465	201
right.rostral.anterior.cingulate	0	0	0
right.rostral.middle.frontal	4	0	0
right.superior.frontal	0	0	0
right.superior.parietal	7	0	0
right.superior.temporal	0	0	0
right.supramarginal	34	23	19
right.transverse.temporal	21	1	1
right.insula	475	458	435
cerebellar.vermal.lobules.I.V	519	278	180
cerebellar.vermal.lobules.VI.VII	512	373	208
cerebellar.vermal.lobules.VIII.X	1190	915	714
left.basal.forebrain	7	1	0
right.basal.forebrain	0	0	0
Brain.stem	692	440	278
CSF	69	43	27
X3rd.ventricle	584	466	346
X4th.ventricle	608	458	353
optic.chiasm	0	0	0
left.lateral.ventricle	633	493	363
left.inferior.lateral.ventricle	131	122	108
left.cerebellum.exterior	503	341	255
left.cerebellum.white.matter	394	274	182
left.thalamus.proper	27	0	0
left.caudate	172	131	86
left.putamen	1237	1120	1021
left.pallidum	1240	692	258
left.hippocampus	1400	936	769
left.amygdala	184	139	57
left.accumbens.area	232	131	80
left.ventral.DC	199	81	52
left.vessel	1	0	0
right.lateral.ventricle	531	460	380
right.inferior.lateral.ventricle	1	0	0
right.cerebellum.exterior	731	462	334
right.cerebellum.white.matter	382	295	229
right.thalamus.proper	3	0	0
right.caudate	152	91	59
right.putamen	1544	1277	1103
right.pallidum	494	308	118
right.hippocampus	1399	872	752
right.amygdala	173	88	47
right.accumbens.area	298	234	188
right.ventral.DC	160	93	46
right.vessel	18	12	10
grey.matter	78	10	3
white.matter	381	181	77
total.brain.volume	3998	3813	3473
sum	25083	18495	14004
