## Supplementary_tables for "GWAS of 19,629 individuals identifies novel genetic variants for regional brain volumes and refines their genetic co-architecture with cognitive and mental health traits": Supp_Table19.xlsx

### Sheet: Supp_Table19
UK_Biobank_Traits	ENIGMA_Traits	rg	se	p-value
total.brain.volume	ICV	1.2138	0.1497	5.1431e-16
left.thalamus.proper	Mean Thalamus	0.6358	0.1325	1.6086e-06
left.caudate	Mean Caudate	1.068	0.1028	2.7201e-25
left.putamen	Mean Putamen	0.9561	0.0909	7.3059e-26
left.pallidum	Mean Pallidum	0.8569	0.1215	1.7666e-12
left.hippocampus	Mean Hippocampus	0.7936	0.1342	3.3869e-09
left.accumbens.area	Mean Accumbens	1.0252	0.223	4.2842e-06
right.thalamus.proper	Mean Thalamus	0.5735	0.131	1.204e-05
right.caudate	Mean Caudate	1.0622	0.1305	3.8647e-16
right.putamen	Mean Putamen	0.9561	0.0903	3.2964e-26
right.pallidum	Mean Pallidum	0.8532	0.1252	9.4302e-12
right.hippocampus	Mean Hippocampus	0.8329	0.1436	6.5679e-09
right.accumbens.area	Mean Accumbens	1.1993	0.2569	3.0225e-06
