## Supplementary_tables for "GWAS of 19,629 individuals identifies novel genetic variants for regional brain volumes and refines their genetic co-architecture with cognitive and mental health traits": Supp_Table20.xlsx

### Sheet: Sheet1
Phenotype	ID	Consortium	URL	Reference	No. of individuals in GWAS
Alzheimer's Disease	AD	International Genomics of Alzheimer's Project (IGAP)	http://web.pasteur-lille.fr/en/recherche/u744/igap/igap_download.php	Jean-Charles Lambert et al. Meta-analysis of 74,046 individuals identifies 11 new susceptibility loci for Alzheimer's disease. Nature Genetics, 2013, 45 : 1452–1458. doi:10.1038/ng.2802 [PubMed ID: 24162737]	54162
ADHD	ADHD	Psychiatric Genomics Consortium (PGC)	https://www.med.unc.edu/pgc/results-and-downloads	These are the GWAS results files from the meta-analysis of ADHD by the Psychiatric Genomics Consortium (PGC) and the Lundbeck Foundation Initiative for Integrative Psychiatric Research (iPSYCH) released in June 2017.	55374
Amyotrophic lateral sclerosis	ALS	Project MinE	http://databrowser.projectmine.com/	Genome-wide association analyses identify new risk variants and the genetic architecture of amyotrophic lateral sclerosis W. van Rheenen et al., Nature Genetics, 2016	36052
Autism Spectrum Disorder	Autism_Spectrum	Psychiatric Genomics Consortium (PGC)	https://www.med.unc.edu/pgc/results-and-downloads	Autism Spectrum Disorder Working Group of the Psychiatry Genomics Consortium. Dataset: PGC-ASD summary statistics from a meta-analysis of 5,305 ASD-diagnosed cases and 5,305 pseudocontrols of European descent (based on similarity to CEPH reference genotypes) (March 2015). (available at: http://www.med.unc.edu/pgc/results-anddownloads)	10263
Autism Spectrum Disorder	Autism_Spectrum2	Psychiatric Genomics Consortium (PGC)	https://www.med.unc.edu/pgc/results-and-downloads	J. Grove , S. Ripke, T. D. Als, M. Mattheisen, R. Walters, H. Won, J. Pallesen, E. Agerbo, O. A. Andreassen, R. Anney, R. Belliveau, F. Bettella, J. D. Buxbaum, J. Bybjerg-Grauholm, M. Bækved-Hansen, F. Cerrato, K. Chambert, J. H. Christensen, C. Churchhouse, K. Dellenvall, D. Demontis, S. De Rubeis, B. Devlin, S. Djurovic, A. Dumont, J. Goldstein, C. S. Hansen, M. E. Hauberg, M. V. Hollegaard, S…	46351
AUTOMOBILE_SPEEDING_PROPENSITY	Automobile_Speeding	Social Science Genetic Association Consortium (SSGAC)	https://www.thessgac.org/data	Karlsson Linnér et al. (2018). Genome-wide association analyses of risk tolerance and risky behaviors in over one million individuals identify hundreds of loci and shared genetic influences. Forthcoming Nature Genetics.	404291
Bipolar Disorder	Bipolar_Disorder	Psychiatric Genomics Consortium (PGC)	https://www.med.unc.edu/pgc/results-and-downloads	Large-scale genome-wide association analysis of bipolar disorder identifies a new susceptibility locus near ODZ4.	16731
Bipolar Disorder	Bipolar_Disorder2	Psychiatric Genomics Consortium (PGC)	https://www.med.unc.edu/pgc/results-and-downloads	Bipolar Disorder and Schizophrenia Working Group of the Psychiatric Genomics Consortium, 2018. Genomic Dissection of bipolcellar disorder and schizophrenia, including 28 subphenotypes. Cell 173. https://doi.org/10.1016/j.cell.2018.05.046	41653
Continuous Chronotype	Chronotype	International Sleep Genetic Epidemiology Consortium (ISGEC)	https://sleepgenetics.org/downloads/	Lane et al., Genome-wide association analysis identifies novel loci for chronotype in 100,420 individuals from the UK Biobank 2016 (PMID:26955885)	100420
Chronotype	Chronotype2	University of Exeter Medical School	http://www.t2diabetesgenes.org/data/	Jones SE, Tyrrell J, Wood AR, Beaumont RN, Ruth KS, Tuke MA, Yaghootkar H et al. (2016). Genome-wide association analyses in 128,266 individuals identifies new morningness and sleep duration loci. PLOS Genetics (Accepted). DOI 10.1371/journal.pgen.1006125	128266
General_Cognitive_Function	Cognitive_Function	Centre for Cognitive Ageing and Cognitive Epidemiology (CCACE)	https://www.ccace.ed.ac.uk/node/335	Davies et al. Study of 300,486 individuals identifies 148 independent genetic loci influencing general cognitive function. Nature Communications (2018) 9, 2098	282014
Cognitive performance	Cognitive_Performance	Social Science Genetic Association Consortium (SSGAC)	https://www.thessgac.org/data	Lee et al. (2018). Gene discovery and polygenic prediction from a 1.1-million-person GWAS of educational attainment. Nature Genetics, 50(8), 1112-1121. doi: 10.1038/s41588-018-0147-3	257828
five major psychiatric disorders	Cross_Disorder	Psychiatric Genomics Consortium (PGC)	https://www.med.unc.edu/pgc/results-and-downloads	Identification of risk loci with shared effects on five major psychiatric disorders: a genome-wide analysis.	61220
Excessive Daytime Sleepiness	Daytime_Sleepness	International Sleep Genetic Epidemiology Consortium (ISGEC)	https://sleepgenetics.org/downloads/	Lane et al., Genome-wide association analyses of sleep disturbance traits identify new loci and highlight shared genetics with neuropsychiatric and metabolic traits 2017 (PMID:27992416)	112586
Depressed_affected_subcluster	Depressed_affected_subcluster	CTGlab	https://ctg.cncr.nl/software/summary_statistics	Nagel M, Jansen PR, Stringer S, Watanabe K, de Leeuw CA, Bryois J, Savage JE, Hammerschlag AR, Skene N, Muñoz-Manchado AB, the 23andMe Research Team, White TJH, Tiemeier H, Linnarsson S, Hjerling-Leffler J, Polderman TJC, Sullivan PF, van der Sluis S, Posthuma D. Meta-Analysis of Genome-wide Association Studies for Neuroticism in 449,484 Individuals Identifies Novel Genetic Loci and Pathways. Nat…	357957
Depression	Depression	CTGlab	https://ctg.cncr.nl/software/summary_statistics	Nagel M, Jansen PR, Stringer S, Watanabe K, de Leeuw CA, Bryois J, Savage JE, Hammerschlag AR, Skene N, Muñoz-Manchado AB, the 23andMe Research Team, White TJH, Tiemeier H, Linnarsson S, Hjerling-Leffler J, Polderman TJC, Sullivan PF, van der Sluis S, Posthuma D. Meta-Analysis of Genome-wide Association Studies for Neuroticism in 449,484 Individuals Identifies Novel Genetic Loci and Pathways. Nat…	381455
depressive symptoms	Depressive_symptoms	Social Science Genetic Association Consortium (SSGAC)	https://www.thessgac.org/data	Okbay et al. (2016), Genetic variants associated with subjective well-being, depressive symptoms, and neuroticism identified through genome-wide analyses. Nature Genetics, 48(6), 624-633. doi: 10.1038/ng.3552	161460
DRINKS_PER_WEEK	Drinks_Fequ	Social Science Genetic Association Consortium (SSGAC)	https://www.thessgac.org/data	Karlsson Linnér et al. (2018). Genome-wide association analyses of risk tolerance and risky behaviors in over one million individuals identify hundreds of loci and shared genetic influences. Forthcoming Nature Genetics.	414343
Educational Attainment	EA	Social Science Genetic Association Consortium (SSGAC)	https://www.thessgac.org/data	Rietveld et al. (2013), GWAS of 126,559 Individuals Identifies Genetic Variants Associated with Educational Attainment. Science, 340(6139), 1467-1471. doi: 10.1126/science.1235488	126559
educational attainment	EA2	Social Science Genetic Association Consortium (SSGAC)	https://www.thessgac.org/data	Okbay et al. (2016), Genome-wide association study identifies 74 loci associated with educational attainment. Nature, 533, 539-542. doi: 10.1038/nature17671	293723
educational attainment	EA3	Social Science Genetic Association Consortium (SSGAC)	https://www.thessgac.org/data	Lee et al. (2018). Gene discovery and polygenic prediction from a 1.1-million-person GWAS of educational attainment. Nature Genetics, 50(8), 1112-1121. doi: 10.1038/s41588-018-0147-3	766345
Years of education	EduYears	Social Science Genetic Association Consortium (SSGAC)	https://www.thessgac.org/data	Rietveld et al. (2013), GWAS of 126,559 Individuals Identifies Genetic Variants Associated with Educational Attainment. Science, 340(6139), 1467-1471. doi: 10.1126/science.1235488	126559
EVER_SMOKER	Ever_Smoker	Social Science Genetic Association Consortium (SSGAC)	https://www.thessgac.org/data	Karlsson Linnér et al. (2018). Genome-wide association analyses of risk tolerance and risky behaviors in over one million individuals identify hundreds of loci and shared genetic influences. Forthcoming Nature Genetics.	518633
Insomnia	Insomnia	CTGlab	https://ctg.cncr.nl/software/summary_statistics	Hammerschlag AR, Stringer S, de Leeuw CA, Sniekers S, Taskesen E, Watanabe K, Blanken TF, Dekker K, te Lindert BHW, Wassing R, Jonsdottir I, Thorleifsson G, Stefansson H, Gislason T, Berger K, Schormair B, Wellmann J, Winkelmann J, Stefansson K, Oexle K, Van Someren EJW, Posthuma D. Genome-wide association analysis of insomnia complaints identifies novel risk genes and genetic overlap with psychi…	113006
Insomnia Symptoms	Insomnia2	International Sleep Genetic Epidemiology Consortium (ISGEC)	https://sleepgenetics.org/downloads/	Lane et al., Genome-wide association analyses of sleep disturbance traits identify new loci and highlight shared genetics with neuropsychiatric and metabolic traits 2017 (PMID:27992417)	112586
Intelligence	Intelligence	CTGlab	https://ctg.cncr.nl/software/summary_statistics	Sniekers S, Stringer S, Watanabe K, Jansen PR, Coleman JRI, Krapohl E, Taskesen E, Hammerschlag AR, Okbay A, Zabaneh D, Amin N, Breen G, Cesarini D, Chabris CF, Iacono WG, Ikram MA, Johannesson M, Koellinger P, Lee JJ, Magnusson PKE, McGue M, Miller MB, Ollier WER, Payton A, Pendleton N, Plomin R, Rietveld CA, Tiemeier H, van Duijn CM, Posthuma D. Genome-wide association meta-analysis of 78,308 i…	78308
Intelligence	Intelligence2	CTGlab	https://ctg.cncr.nl/software/summary_statistics	Savage JE, Jansen PR, Stringer S, Watanabe K, Bryois J, de Leeuw CA, Nagel M, Awasthi S, Barr PB, Coleman JRI, Grasby KL, Hammerschlag AR, Kaminski J, Karlsson R, Krapohl E, Lam M, Nygaard M, Reynolds CA, Trampush JW, Young H, Zabaneh D, Hägg S, Hansell NK, Karlsson IK, Linnarsson S, Montgomery GW, Munoz-Manchado AB, Quinlan EB, Schumann G, Skene N, Webb BT, White T, Arking DE, Attix DK, Avramopo…	269867
major depressive disorder	MDD	Psychiatric Genomics Consortium (PGC)	https://www.med.unc.edu/pgc/results-and-downloads	PGC-MDD2, Wray, Ripke, Mattheisen, Trzaskowski et al. (2018) Genome-wide association analyses identify 44 risk variants and refine the genetic architecture of major depression. Nature Genetics, 2018.	173005
Neuroticism (subcluster neuro_f1960_FED)	Neuro_Fed-up	CTGlab	https://ctg.cncr.nl/software/summary_statistics	Nagel M, Watanabe K, Stringer S, Posthuma D, van der Sluis S. Item-level analyses reveal genetic heterogeneity in neuroticism. Nat Commun. 2018 Mar 2;9(1):906.	374971
Neuroticism (subcluster neuro_f1970_NERV-FEEL)	Neuro_Feel_nervous	CTGlab	https://ctg.cncr.nl/software/summary_statistics	Nagel M, Watanabe K, Stringer S, Posthuma D, van der Sluis S. Item-level analyses reveal genetic heterogeneity in neuroticism. Nat Commun. 2018 Mar 2;9(1):907.	373121
Neuroticism (subcluster neuro_f2030)	Neuro_Guilt	CTGlab	https://ctg.cncr.nl/software/summary_statistics	Nagel M, Watanabe K, Stringer S, Posthuma D, van der Sluis S. Item-level analyses reveal genetic heterogeneity in neuroticism. Nat Commun. 2018 Mar 2;9(1):913.	373380
Neuroticism (subcluster neuro_f1950_HURT)	Neuro_HURT	CTGlab	https://ctg.cncr.nl/software/summary_statistics	Nagel M, Watanabe K, Stringer S, Posthuma D, van der Sluis S. Item-level analyses reveal genetic heterogeneity in neuroticism. Nat Commun. 2018 Mar 2;9(1):905.	372047
Neuroticism (subcluster neuro_f1940_IRR)	Neuro_Irritable	CTGlab	https://ctg.cncr.nl/software/summary_statistics	Nagel M, Watanabe K, Stringer S, Posthuma D, van der Sluis S. Item-level analyses reveal genetic heterogeneity in neuroticism. Nat Commun. 2018 Mar 2;9(1):907.	366726
Neuroticism (subcluster neuro_f2020)	Neuro_Lonely	CTGlab	https://ctg.cncr.nl/software/summary_statistics	Nagel M, Watanabe K, Stringer S, Posthuma D, van der Sluis S. Item-level analyses reveal genetic heterogeneity in neuroticism. Nat Commun. 2018 Mar 2;9(1):912.	376352
Neuroticism (subcluster neuro_f1930_MIS)	Neuro_Miserable	CTGlab	https://ctg.cncr.nl/software/summary_statistics	Nagel M, Watanabe K, Stringer S, Posthuma D, van der Sluis S. Item-level analyses reveal genetic heterogeneity in neuroticism. Nat Commun. 2018 Mar 2;9(1):906.	376097
Neuroticism (subcluster neuro_f1920_MOOD)	Neuro_Mood	CTGlab	https://ctg.cncr.nl/software/summary_statistics	Nagel M, Watanabe K, Stringer S, Posthuma D, van der Sluis S. Item-level analyses reveal genetic heterogeneity in neuroticism. Nat Commun. 2018 Mar 2;9(1):905.	373733
Neuroticism (subcluster neuro_f2010)	Neuro_Suffer_nerves	CTGlab	https://ctg.cncr.nl/software/summary_statistics	Nagel M, Watanabe K, Stringer S, Posthuma D, van der Sluis S. Item-level analyses reveal genetic heterogeneity in neuroticism. Nat Commun. 2018 Mar 2;9(1):911.	367725
Neuroticism (subcluster sum_score)	Neuro_Sum_score	CTGlab	https://ctg.cncr.nl/software/summary_statistics	Nagel M, Watanabe K, Stringer S, Posthuma D, van der Sluis S. Item-level analyses reveal genetic heterogeneity in neuroticism. Nat Commun. 2018 Mar 2;9(1):914.	380506
Neuroticism (subcluster neuro_f1990_TENSE)	Neuro_Tense	CTGlab	https://ctg.cncr.nl/software/summary_statistics	Nagel M, Watanabe K, Stringer S, Posthuma D, van der Sluis S. Item-level analyses reveal genetic heterogeneity in neuroticism. Nat Commun. 2018 Mar 2;9(1):909.	371318
Neuroticism (subcluster neuro_f1980_WORRY)	Neuro_Worry	CTGlab	https://ctg.cncr.nl/software/summary_statistics	Nagel M, Watanabe K, Stringer S, Posthuma D, van der Sluis S. Item-level analyses reveal genetic heterogeneity in neuroticism. Nat Commun. 2018 Mar 2;9(1):908.	372869
Neuroticism (subcluster neuro_f2000_WORR-EMB)	Neuro_Worry_Emb	CTGlab	https://ctg.cncr.nl/software/summary_statistics	Nagel M, Watanabe K, Stringer S, Posthuma D, van der Sluis S. Item-level analyses reveal genetic heterogeneity in neuroticism. Nat Commun. 2018 Mar 2;9(1):910.	367725
Neuroticism	Neuroticism	CTGlab	https://ctg.cncr.nl/software/summary_statistics	Nagel M, Jansen PR, Stringer S, Watanabe K, de Leeuw CA, Bryois J, Savage JE, Hammerschlag AR, Skene N, Muñoz-Manchado AB, the 23andMe Research Team, White TJH, Tiemeier H, Linnarsson S, Hjerling-Leffler J, Polderman TJC, Sullivan PF, van der Sluis S, Posthuma D. Meta-Analysis of Genome-wide Association Studies for Neuroticism in 449,484 Individuals Identifies Novel Genetic Loci and Pathways. Nat…	390278
Neuroticism	Neuroticism2	Genetics of Personality Consortium (GPC)	http://www.tweelingenregister.org/GPC/	Van Den Berg, De Moor et al. (2014). Harmonization of Neuroticism and Extraversion phenotypes across inventories and cohorts in the Genetics of Personality Consortium: an application of Item Response Theory. Behavior Genetics, 44(4), 295-313	160958
Verbal_Numerical_Reasoning	Numerical_Reasoning	Centre for Cognitive Ageing and Cognitive Epidemiology (CCACE)	https://www.ccace.ed.ac.uk/node/335	Davies et al. Study of 300,486 individuals identifies 148 independent genetic loci influencing general cognitive function. Nature Communications (2018) 9, 2098; doi:10.1038/s41467-018-04362-x	168033
Reaction_Time	Reaction_Time	Centre for Cognitive Ageing and Cognitive Epidemiology (CCACE)	https://www.ccace.ed.ac.uk/node/335	Davies et al. Study of 300,486 individuals identifies 148 independent genetic loci influencing general cognitive function. Nature Communications (2018) 9, 2098; doi:10.1038/s41467-018-04362-x	330069
Schizophrenia	SCZ	Psychiatric Genomics Consortium (PGC)	https://www.med.unc.edu/pgc/results-and-downloads	Schizophrenia Working Group of the Psychiatric Genomics Consortium. Biological insights from 108 schizophrenia-associated genetic loci. Nature. 2014.	77096
Schizophrenia	SCZ2	Psychiatric Genomics Consortium (PGC)	https://www.med.unc.edu/pgc/results-and-downloads	Bipolar Disorder and Schizophrenia Working Group of the Psychiatric Genomics Consortium, 2018. Genomic Dissection of bipolcellar disorder and schizophrenia, including 28 subphenotypes. Cell 173. https://doi.org/10.1016/j.cell.2018.05.046	65967
Sleep Duration	Sleep_Duration	International Sleep Genetic Epidemiology Consortium (ISGEC)	https://sleepgenetics.org/downloads/	Lane et al., Genome-wide association analyses of sleep disturbance traits identify new loci and highlight shared genetics with neuropsychiatric and metabolic traits 2017 (PMID:27992418)	112586
Sleep_Duration	Sleep_Duration2	University of Exeter Medical School	http://www.t2diabetesgenes.org/data/	Jones SE, Tyrrell J, Wood AR, Beaumont RN, Ruth KS, Tuke MA, Yaghootkar H et al. (2016). Genome-wide association analyses in 128,266 individuals identifies new morningness and sleep duration loci. PLOS Genetics (Accepted). DOI 10.1371/journal.pgen.1006125	128266
Worry_subcluster	Worry_subcluster	CTGlab	https://ctg.cncr.nl/software/summary_statistics	Nagel M, Jansen PR, Stringer S, Watanabe K, de Leeuw CA, Bryois J, Savage JE, Hammerschlag AR, Skene N, Muñoz-Manchado AB, the 23andMe Research Team, White TJH, Tiemeier H, Linnarsson S, Hjerling-Leffler J, Polderman TJC, Sullivan PF, van der Sluis S, Posthuma D. Meta-Analysis of Genome-wide Association Studies for Neuroticism in 449,484 Individuals Identifies Novel Genetic Loci and Pathways. Nat…	348219
