## Supplementary_tables for "GWAS of 19,629 individuals identifies novel genetic variants for regional brain volumes and refines their genetic co-architecture with cognitive and mental health traits": Supp_Table22.xlsx

### Sheet: gc-estimate
ROI	Autism_Spectrum2	Bipolar_Disorder2	Cognitive_Function	Cognitive_Performance	Depressive_symptoms	EA	EA2	EA3	EduYears	Intelligence	Intelligence2	Neuro_Irritable	Neuro_Worry	Numerical_Reasoning	Reaction_Time	Worry_subcluster
right.rostral.anterior.cingulate	0.3183	0.1154	0.0544	0.0707	-0.1754	0.11313	0.0914	0.0482	0.0822	0.1716	0.0928	0.02395	0.007658	0.0447	0.0817	-0.006194
left.rostral.middle.frontal	0.1184	0.2037	0.0488	0.0185	-0.1965	0.069751	0.0798	0.0394	0.1159	0.0308	0.0255	0.008951	-0.0005952	0.0439	0.0692	0.001936
left.posterior.cingulate	0.0886	0.0787	0.1733	0.1598	-0.1644	0.12472	0.091	0.0557	0.1114	0.1911	0.1688	0.02687	0.02876	0.1733	-0.0028	0.01404
total.brain.volume	0.0718	0.0193	0.2294	0.2169	-0.0938	0.21884	0.2041	0.2004	0.2126	0.2436	0.2095	-0.05411	-0.1406	0.2414	-0.0447	-0.1373
grey.matter	0.1061	0.1801	0.0813	0.065	-0.2511	0.15459	0.1288	0.1065	0.0985	0.0762	0.078	-0.00656	0.07514	0.0833	0.0457	0.05896
left.entorhinal	0.0613	0.0413	0.0683	0.0739	-0.0188	0.085869	0.13	0.1355	0.1549	0.0995	0.0835	0.01101	-0.04349	0.0739	-0.0407	-0.03289
right.fusiform	0.0967	0.0377	0.0807	0.1041	-0.1065	0.15558	0.0899	0.1279	0.1318	0.1731	0.09	0.06759	-0.007397	0.0974	0.0166	0.005086
right.precuneus	0.0085	0.0755	0.0692	0.0719	-0.0473	-0.051168	0.0029	0.0059	-0.0361	0.0935	0.0758	0.1733	-0.01472	0.0864	0.0298	-0.02511
X3rd.ventricle	0.1674	0.0289	0.0016	-0.017	0.0782	0.029977	0.0196	0.0276	0.0482	-0.0284	-0.0393	0.07	0.01912	-0.0229	0.1765	0.05538
left.lateral.ventricle	0.1047	0.0029	0.0264	0.0171	0.0806	0.035544	0.027	0.0346	0.0643	0.0135	0.0174	0.0799	0.01885	0.0448	0.1644	0.04285
left.pallidum	-0.0199	-0.067	0.0461	0.037	0.0596	-0.02894	0.0316	0.0438	0.0034	0.0948	0.0408	-0.01092	-0.009281	0.0312	-0.1515	-0.0236
left.ventral.DC	0.0058	-0.0334	0.0106	0.0104	0.0141	0.066936	0.0746	0.0681	0.0818	0.0814	-0.0039	-0.04412	-0.0438	0.008	-0.1725	-0.04501
right.lateral.ventricle	0.0906	-0.0404	0.0328	0.0269	0.0078	0.049372	0.0158	0.0339	0.0464	0.0005	0.0195	0.1005	0.008716	0.0587	0.1694	0.03248
right.pallidum	-0.0312	-0.0638	0.0637	0.0491	0.0672	-0.016203	0.0437	0.0552	-0.001	0.0936	0.0573	-0.02544	-0.00135	0.0537	-0.1619	-0.02285
right.ventral.DC	-0.0068	-0.0451	0.0091	0.0064	0.0008	0.050264	0.0788	0.0703	0.0597	0.0791	0.0024	-0.00788	-0.05821	0.0154	-0.1798	-0.05316
white.matter	-0.0767	-0.0838	-0.0328	-0.0089	0.0233	-0.075847	-0.0818	-0.0868	-0.0917	-0.0243	-0.0321	0.02523	-0.06279	-0.0209	-0.1974	-0.06413

### Sheet: p-value
ROI	Autism_Spectrum2	Bipolar_Disorder2	Cognitive_Function	Cognitive_Performance	Depressive_symptoms	EA	EA2	EA3	EduYears	Intelligence	Intelligence2	Neuro_Irritable	Neuro_Worry	Numerical_Reasoning	Reaction_Time	Worry_subcluster
right.rostral.anterior.cingulate	0.0002	0.079	0.27864	0.1383	0.026077	0.15461	0.064121	0.25616	0.28335	0.010076	0.040662	0.678	0.8971	0.38829	0.17287	0.9071
left.rostral.middle.frontal	0.109	0.0001	0.26398	0.66002	0.004699	0.29236	0.039019	0.25265	0.069022	0.58995	0.53853	0.8565	0.9901	0.32703	0.13336	0.9669
left.posterior.cingulate	0.1781	0.1491	9.9322e-05	0.000185	0.022554	0.040751	0.026507	0.10218	0.056214	0.002366	6.0927e-05	0.5345	0.4995	0.00017187	0.95785	0.7246
total.brain.volume	0.1763	0.6852	6.5011e-10	3.6911e-09	0.13054	2.3637e-05	5.71e-09	1.5387e-11	2.7297e-05	1.8771e-06	7.9633e-09	0.2127	0.0002202	7.4096e-10	0.24315	0.0002935
grey.matter	0.0763	0.0011	0.030284	0.055736	3.3252e-05	0.011552	0.00049365	0.0010033	0.098434	0.13468	0.019843	0.8766	0.06084	0.033981	0.29913	0.1642
left.entorhinal	0.3745	0.4737	0.14524	0.080942	0.79228	0.2401	0.0034307	0.00025282	0.016605	0.081096	0.05517	0.8226	0.3388	0.10969	0.45708	0.457
right.fusiform	0.1317	0.4434	0.031369	0.0040769	0.11123	0.013241	0.027223	0.00010913	0.043366	0.00088031	0.017275	0.09578	0.855	0.014831	0.71464	0.8987
right.precuneus	0.8968	0.1575	0.073855	0.04441	0.50173	0.40952	0.93849	0.85375	0.57273	0.06234	0.045554	0.0001195	0.724	0.031133	0.45959	0.5345
X3rd.ventricle	0.0148	0.5716	0.96759	0.6276	0.24964	0.67235	0.64164	0.4352	0.44515	0.59845	0.2925	0.1397	0.6909	0.57359	3.1313e-05	0.2186
left.lateral.ventricle	0.0761	0.9504	0.54125	0.6703	0.21537	0.56654	0.47913	0.28307	0.25497	0.78994	0.66258	0.08611	0.6719	0.3083	0.00015775	0.3328
left.pallidum	0.7807	0.1326	0.19025	0.2628	0.37335	0.62007	0.30793	0.10352	0.95457	0.055473	0.21153	0.7814	0.7835	0.39943	1.4401e-05	0.4911
left.ventral.DC	0.9214	0.4939	0.75454	0.74727	0.82036	0.27399	0.038968	0.027983	0.15916	0.091286	0.90613	0.2839	0.2645	0.82589	1.4252e-05	0.2267
right.lateral.ventricle	0.1597	0.3904	0.46022	0.51242	0.9093	0.45708	0.6873	0.28945	0.4413	0.99276	0.63252	0.02051	0.8492	0.18557	4.9335e-05	0.4668
right.pallidum	0.6212	0.177	0.082748	0.13861	0.28599	0.7956	0.16091	0.041071	0.98632	0.045777	0.090195	0.4994	0.9699	0.15465	4.8853e-06	0.5403
right.ventral.DC	0.9128	0.3451	0.77431	0.83904	0.98912	0.39229	0.027444	0.023082	0.29768	0.091129	0.93981	0.8434	0.1314	0.66266	6.1851e-07	0.14
white.matter	0.185	0.0832	0.35549	0.78573	0.69734	0.1951	0.032705	0.0049739	0.12505	0.59548	0.3393	0.5024	0.06168	0.56446	3.6444e-07	0.05674
