## Supplementary_tables for "GWAS of 19,629 individuals identifies novel genetic variants for regional brain volumes and refines their genetic co-architecture with cognitive and mental health traits": Supp_Table23.xlsx

### Sheet: UKB
P-value	R^2	Threshold	Predictors	Testing-Sample-size	Training-Sample-size
4.422e-110	0.0151505	1	224334	1962	17666
5.1393e-109	0.015003	0.5	114298	1962	17666
2.94673e-85	0.0117061	0.05	12626	1962	17666
3.04648e-25	0.00331702	0.0005	202	1962	17666
4.59673e-29	0.00385254	5e-08	5	1962	17666

### Sheet: PNC
P-value	R^2	Threshold	Predictors	Testing-Sample-size	Training-Sample-Size
2.96824e-22	0.0436321	1	224657	1487	19629
5.35412e-22	0.0431076	0.5	116840	1487	19629
2.30304e-14	0.0273312	0.05	13746	1487	19629
0.00067756	0.0055045	0.0005	246	1487	19629
4.47292e-24	0.0473517	5e-08	5	1487	19629

### Sheet: PING
P-value	R^2	Threshold	Predictors	Testing-Sample-size	Training-Sample-Size
1.92496e-06	0.018154	1	446572	905	19629
1.4416e-06	0.0185934	0.5	230971	905	19629
6.10218e-05	0.0129172	0.05	27064	905	19629
0.0402343	0.00340458	0.0005	499	905	19629
0.00220131	0.00756228	5e-08	15	905	19629

### Sheet: ADNI
P-value	R^2	Threshold	Predictors	Testing-Sample-size	Training-Sample-Size
1.89026e-06	0.0142281	1	406783	969	19629
6.76763e-07	0.0154511	0.5	209785	969	19629
4.59632e-06	0.0131712	0.05	24458	969	19629
0.178751	0.00114539	0.0005	487	969	19629
0.170515	0.00118996	5e-08	6	969	19629

### Sheet: HCP
P-value	R^2	Threshold	Predictors	Testing-Sample-size	Training-Sample-Size
1.71787e-06	0.0122607	1	162587	1046	19629
6.03208e-07	0.0133271	0.5	83276	1046	19629
0.034977	0.00240301	0.05	9378	1046	19629
0.393337	0.000394477	0.0005	139	1046	19629
5.97551e-05	0.00865834	5e-08	4	1046	19629
