## Supplementary material for "GWAS of 19,629 individuals identifies novel genetic variants for regional brain volumes and refines their genetic co-architecture with cognitive and mental health traits": Table_1

### Sheet: 4.9e-10
RSID	ROI	CHR	Position	p-value	p-value (second ROI, if any)	p-value (third ROI, if any)	Start position of the locus	End position of the locus
rs2817145	left.caudate	1	3133422	9.292e-16			3118674	3149789
rs2817145	right.caudate	1	3133422	7.694e-13			3121877	3149789
rs3120124	left.pallidum	1	43764165	7.952e-11			43760070	43949718
rs6658111	X4th.ventricle	1	47980916	2.601e-18			47712057	47980916
rs6658111	left.parahippocampal	1	47980916	2.623e-16			47915175	47993332
rs6658111	CSF	1	47980916	3.582e-10			47974123	47980916
rs3176459	left.amygdala	1	51437247	1.482e-10			50828316	51526458
rs12072311	left.cerebellum.exterior	1	51572465	1.511e-12			50882506	52215089
rs12072311	right.cerebellum.exterior	1	51572465	5.491e-14			50882506	52368501
rs74091739	cerebellar.vermal.lobules.VIII.X	1	76028726	3.207e-45			75818830	76095959
rs2748444	cerebellar.vermal.lobules.I.V	1	76010959	1.225e-19			75946751	76091842
rs76934732	cerebellar.vermal.lobules.VI.VII	1	76013268	2.723e-11			75946751	76073887
rs11392431, rs2991716	right.inferior.parietal, left.inferior.parietal	1	88423056, 88423966	3.099e-10	3.216e-10		88196463	88435308
rs1044595	white.matter	1	180943529	4.639e-13			180940588	181017348
rs1452628	grey.matter	1	215139887	7.335e-12			215134041	215327772
rs1030088	left.inferior.temporal	2	65937745	4.218e-10			65937041	65999623
rs34111434	right.transverse.temporal	2	150048607	3.604e-10			149945701	150084200
rs5835889	right.hippocampus	2	162845572	3.783e-10			162314229	162891848
rs5835889	left.hippocampus	2	162845572	9.803e-12			162796517	162891848
rs759663	cerebellar.vermal.lobules.VIII.X	2	208080975	2.757e-12			208017033	208102505
rs2234675	left.cerebellum.exterior	2	223085955	1.192e-10			223046616	223085955
rs12636275	right.inferior.temporal	3	89523038	8.995e-11			89451721	89751353
rs12633109	right.vessel	3	146392141	2.886e-11			146337667	146396844
rs2279829	right.pars.triangularis	3	147106319	4.524e-14			147090583	147224629
rs2279829	left.pars.triangularis	3	147106319	3.557e-10			147095294	147224629
rs2279829	left.postcentral	3	147106319	1.872e-10			147095294	147140680
rs2279829	right.postcentral	3	147106319	7.022e-12			147095294	147268599
rs34859790, rs61500084, rs61500084	left.inferior.lateral.ventricle, left.lateral.ventricle, right.lateral.ventricle	3	190652830, 190636749,190636749	4.387e-11	2.797e-13	2.587e-17	190591418	190678743
rs10706986	left.accumbens.area, right.accumbens.area	3	190646282	2.041e-10	1.397e-13		190592836	190678743
rs13073466	cerebellar.vermal.lobules.VIII.X	3	192617930	1.377e-10			192613518	192716379
rs10034561	cerebellar.vermal.lobules.VIII.X	4	66701964	2.279e-16			66629087	66986038
rs17755998	cerebellar.vermal.lobules.VI.VII	4	66714289	1.082e-21			66653473	67034895
rs13107325	left.accumbens.area	4	103188709	5.048e-19			102702364	103387161
rs13107325	right.accumbens.area	4	103188709	9.64e-16			102702364	103388441
rs13107325	white.matter	4	103188709	2.522e-13			103001649	103387161
rs10478102	cerebellar.vermal.lobules.VIII.X	5	112398770	4.991e-15			112379434	112442272
rs152234	white.matter	5	179335060	2.725e-12			179287576	179370127
rs2819861	left.putamen	6	45424940	8.198e-12			45407654	45510107
rs35405209	right.pallidum	6	45428508	2.421e-10			45407654	45461253
rs12215796	Brain.stem	6	55715715	4.203e-10			55679959	55717728
rs9296804	left.cerebellum.white.matter	6	55717728	4.135e-10			55712608	55717728
rs9345125	right.precentral	6	92002653	1.135e-10			92002569	92010010
rs2153960	Brain.stem, left.ventral.DC, right.ventral.DC	6	108988184	7.689e-12	1.05e-11	6.319e-12	108861264	109020032
rs2764264	total.brain.volume	6	108934461	5.157e-13			108861264	109019323
rs11759026	total.brain.volume	6	126792095	1.247e-16			126659043	127167072
rs62435771	CSF	6	169470668	3.264e-10			169469707	169555989
rs368699386	left.lateral.ventricle	7	2803883	1.091e-14			2745766	2912928
rs368699386, rs529794364	X3rd.ventricle, right.lateral.ventricle	7	2803883, 2791033	3.282e-12	3.168e-12		2752152	2912928
rs151057105	left.ventral.DC, right.ventral.DC	7	54944920	7.382e-14	5.51e-14		54909928	55015505
rs4006770	cerebellar.vermal.lobules.VIII.X	7	103361695	8.807e-26			103200019	103396186
rs12705150	cerebellar.vermal.lobules.VI.VII	7	103356275	2.531e-11			103356062	103373126
rs142005327	white.matter	7	120969969	2.213e-11			120954908	121040782
rs7778054	cerebellar.vermal.lobules.I.V	7	156095814	1.396e-11			156066471	156170722
rs196814	left.pallidum	8	24716594	2.183e-10			24679371	24764896
rs13268108	right.cerebellum.exterior	8	142039586	1.301e-10			142033034	142042870
rs11789773	right.postcentral	9	76157130	1.097e-10			75849823	76193770
rs12344396	left.cerebellum.white.matter	9	118921327	3.754e-16			118917007	119098518
rs1405	Brain.stem	9	118954624	7.484e-16			118917007	119002278
rs72754248	left.cerebellum.exterior, right.cerebellum.exterior	9	119061396	7.723e-39	1.247e-37		118917007	119134875
rs72754266	right.cerebellum.white.matter	9	119093757	2.514e-15			118917007	119098518
rs147269950	X4th.ventricle	9	119098518	1e-14			119061396	119098518
rs7030607	left.hippocampus, right.hippocampus	9	119245183	6.809e-19	1.368e-14		119241165	119479868
rs77641763	cerebellar.vermal.lobules.VIII.X	9	140265782	1.204e-10			140241209	140278206
rs4748994	left.caudate	10	25300609	3.1e-11			25233290	25377328
rs6584542	total.brain.volume	10	104995495	3.693e-14			104965551	105176914
rs4752582	left.cerebellum.exterior	10	123443605	1.823e-10			123443605	123443605
rs4046908	white.matter	11	1483117	7.694e-11			1472475	1632590
rs10770131	left.lateral.ventricle, right.lateral.ventricle	11	10682248	5.992e-12	1.892e-11		10655021	10699750
rs1187162	left.caudate	11	92011126	4.021e-11			92001738	92036512
rs1187162	right.caudate	11	92011126	1.38e-10			92001738	92315907
rs688968	left.putamen, right.putamen	11	117406739	7.362e-13	5.103e-11		117383215	117429845
rs7936928	CSF	11	130279168	1.282e-16			130260673	130297957
rs11062908	left.amygdala, right.amygdala	12	4005222	1.415e-16	1.336e-16		4004752	4013260
rs17178006	right.hippocampus	12	65718299	2.838e-32			65386792	66065136
rs17178006	left.hippocampus	12	65718299	9.504e-33			65400292	66065136
rs17178006	right.amygdala	12	65718299	3.926e-10			65718299	65874956
rs8756	total.brain.volume	12	66359752	4.424e-14			66326943	66389968
rs11111094	left.cerebellum.white.matter, right.cerebellum.white.matter	12	102328806	3.033e-31	9.743e-28		102096012	102946220
rs11111094	Brain.stem	12	102328806	3.542e-22			102319002	102866662
rs35872193	right.cerebellum.exterior	12	102442428	9.611e-12			102394872	102962583
rs12146713	left.lateral.ventricle, right.lateral.ventricle	12	106476805	1.863e-11	1.879e-13		106476805	106510413
rs10778498	Brain.stem	12	107063340	5.767e-14			106960182	107522203
rs146607495	left.hippocampus	12	117319202	1.239e-23			117229539	117506632
rs146607495	right.hippocampus	12	117319202	5.041e-25			117234676	117528064
rs17126556	CSF	14	53942788	6.978e-12			53917808	53996110
rs8014725	right.putamen	14	56186953	2.805e-32			55921561	56206214
rs8017172	left.putamen	14	56199048	2.573e-28			55998163	56206214
rs8014725	left.pallidum	14	56186953	7.169e-11			56177508	56201197
rs76341705	left.pericalcarine	14	59628679	9.966e-21			59449138	59916960
rs76341705	left.cuneus	14	59628679	2.9e-12			59585670	59669948
rs147148763, rs5809016	left.precuneus, right.precuneus	14	59631075, 59627434	2.872e-10	4.224e-12		59588323	59860859
rs5809016, rs73313052	left.inferior.parietal, right.pericalcarine	14	59627434, 59625997	5.711e-11	2.555e-10		59588323	59669948
rs2033939	right.precentral	15	39633904	4.458e-63			39355860	39670175
rs2033939	left.precentral	15	39633904	5.113e-73			39534404	39670175
rs28520337, rs4924345	left.supramarginal, right.supramarginal	15	39647894, 39639898	1.86e-10	2.179e-12		39617295	39664000
rs34680120	left.superior.parietal	15	39664000	5.81e-11			39631771	39664000
rs4775006	X4th.ventricle	15	58215727	1.006e-20			58188859	58385264
rs12921170	right.lateral.ventricle	16	87227397	4.012e-24			87211783	87357985
rs4843552	left.lateral.ventricle	16	87233516	2.927e-22			87211963	87266245
rs4843550, rs4843560	X3rd.ventricle, X4th.ventricle	16	87236383, 87225143	1.858e-14	4.784e-17		87220694	87265438
rs3833159	right.precuneus	17	27953390	3.891e-11			27925812	28553639
rs3110494	left.insula	17	27976597	1.007e-13			27935546	28553639
rs3110494	right.insula	17	27976597	5.437e-13			27935546	28538715
rs78777685	cerebellar.vermal.lobules.I.V	17	35257232	5.463e-23			35215422	35266724
rs118087478	total.brain.volume	17	44051589	1.026e-13			43463493	44865603
rs11665242, rs6508230	left.putamen, right.putamen	18	50907127, 50884924	2.246e-15	2.521e-15		50555225	51061399
rs60575064	X3rd.ventricle	19	33565344	9.325e-12			33525467	33631912
rs35255138	cerebellar.vermal.lobules.I.V	19	41197268	3.509e-11			41148797	41197268
rs6121038	right.pallidum	20	30254773	2.203e-12			29420066	30437522
rs6121038	left.pallidum	20	30254773	1.167e-12			29509439	30439298
rs6121038	right.putamen	20	30254773	3.011e-10			30235302	30434084
rs6062237, rs6062264	right.ventral.DC, left.ventral.DC	20	61154437, 61154871	2.549e-12	2.159e-14		61141981	61158050
rs34134374	left.lateral.ventricle	22	38138284	4.52e-10			38102776	38304858

### Sheet: readme
######################
# GenomicRiskLoci.txt
# Genomic risk loci defined by independent lead SNPs and maximum distance between their LD block
######################
RSID : rsID of the top lead SNP based on dbSNP build 146.
CHR : chromosome of top lead SNP
Position : position of top lead SNP on hg19
p-value : P-value of top lead SNP
Start position of the locus : Start position of the locus
End position of the locus : End position of the locus
ROI: The name of ROI
