## Supplementary material for "GWAS of 19,629 individuals identifies novel genetic variants for regional brain volumes and refines their genetic co-architecture with cognitive and mental health traits": Table_2

### Sheet: magma.sign.genes
Gene Symbol	Gene ID	ROI	CHR	Start	Stop	P-value
ABHD12	ENSG00000100997	left.pallidum	20	25275379	25371619	4.4075e-09
ADAMTS8	ENSG00000134917	left.basal.forebrain, CSF	11	130274820	130298888	3.623e-09	1.7556e-15
AGBL2	ENSG00000165923	left.pallidum, right.pallidum	11	47681143	47736941	4.3275e-10	1.7169e-10
AKAP10	ENSG00000108599	left.pallidum	17	19807615	19881656	9.9016e-09
AL133373.1	ENSG00000268657	right.accumbens.area	14	92038788	92041383	7.5096e-10
AL162431.1	ENSG00000234237	white.matter	1	180941695	180949868	1.5954e-10
ALDH1A2	ENSG00000128918	X4th.ventricle	15	58245622	58790065	6.5044e-13
AMZ1	ENSG00000174945	X3rd.ventricle, X4th.ventricle, left.lateral.ventricle, right.lateral.ventricle	7	2719156	2815134	2.9825e-11	1.3434e-08	1.3861e-15	9.1896e-13
ANGPT1	ENSG00000154188	left.paracentral	8	108261721	108510283	1.8094e-08
ARHGAP27	ENSG00000159314	total.brain.volume	17	43471275	43511787	3.6505e-09
ARL17A	ENSG00000185829	total.brain.volume	17	44594068	44657088	4.91e-11
ARL17B	ENSG00000228696	total.brain.volume	17	44352150	44439130	1.09e-09
ASTN2	ENSG00000148219	left.hippocampus, right.hippocampus	9	119187504	120177348	1.8862e-14	1.0028e-13
BCL2L1	ENSG00000171552	left.putamen, left.pallidum, right.putamen, right.pallidum	20	30252255	30311792	1.6002e-08	2.5364e-11	2.5765e-09	4.8566e-11
BLVRA	ENSG00000106605	cerebellar.vermal.lobules.I.V	7	43798279	43846939	1.4054e-08
BMP4	ENSG00000125378	right.lateral.orbitofrontal	14	54416454	54425479	3.0688e-09
BMP5	ENSG00000112175	Brain.stem	6	55618443	55740362	7.3391e-09
C16orf95	ENSG00000260456	X3rd.ventricle, X4th.ventricle, left.lateral.ventricle, right.lateral.ventricle	16	87117168	87351022	4.4421e-15	3.5077e-12	1.8003e-19	1.469e-22
C1orf185	ENSG00000204006	cerebellar.vermal.lobules.I.V, left.cerebellum.exterior, right.cerebellum.exterior	1	51567906	51613752	8.6797e-09	1.0866e-12	2.6019e-13
C20orf166	ENSG00000174407	left.ventral.DC, right.ventral.DC	20	61147660	61167971	1.2793e-10	3.4607e-09
CAMTA1	ENSG00000171735	left.cerebellum.white.matter, right.cerebellum.white.matter	1	6845384	7829766	1.7129e-08	3.5778e-10
CCDC53	ENSG00000120860	Brain.stem, left.cerebellum.white.matter, right.cerebellum.exterior, right.cerebellum.white.matter	12	102406705	102455927	6.8326e-09	2.7324e-13	9.1086e-11	1.2417e-13
CDC20	ENSG00000117399	left.pallidum, right.pallidum	1	43824626	43828874	4.8528e-10	1.5407e-08
CELF1	ENSG00000149187	left.pallidum, right.pallidum	11	47487496	47587121	5.8971e-09	8.5632e-10
CENPW	ENSG00000203760	left.lateral.orbitofrontal, X4th.ventricle, total.brain.volume	6	126661320	126670021	1.1673e-11	1.8391e-08	5.1513e-14
CMPK1	ENSG00000162368	X4th.ventricle	1	47799469	47844511	1.1832e-08
COA1	ENSG00000106603	cerebellar.vermal.lobules.I.V	7	43648055	43769316	5.917e-09
CORO6	ENSG00000167549	left.insula, right.precuneus, right.insula	17	27941774	27949925	2.4658e-09	8.8171e-09	1.4666e-08
CRHR1	ENSG00000120088	total.brain.volume	17	43699267	43913194	4.3864e-11
CRIM1	ENSG00000150938	left.inferior.lateral.ventricle	2	36583069	36778278	9.7711e-10
CSRNP3	ENSG00000178662	total.brain.volume	2	166326157	166545917	4.3084e-09
DAAM1	ENSG00000100592	left.pericalcarine, right.precuneus	14	59655364	59838123	6.2613e-11	3.7591e-09
DACH1	ENSG00000165659	right.vessel	13	72012098	72441330	2.2621e-09
DCC	ENSG00000187323	left.insula, left.putamen, right.putamen	18	49866542	51057784	1.5982e-08	3.488e-22	1.9531e-22
DEFB119	ENSG00000180483	left.pallidum	20	29964967	29978406	8.3917e-09
DEFB121	ENSG00000204548	left.pallidum	20	29992648	30000641	7.509e-09
DEFB124	ENSG00000180383	left.pallidum	20	30053309	30064560	5.6172e-10
DENND4B	ENSG00000198837	left.inferior.lateral.ventricle	1	153901977	153919172	1.5971e-08
DRAM1	ENSG00000136048	Brain.stem, left.cerebellum.white.matter, right.cerebellum.white.matter	12	102271129	102405908	4.3453e-15	1.2238e-19	9.8222e-18
DSCAML1	ENSG00000177103	left.putamen	11	117298489	117688240	8.5859e-09
DUSP15	ENSG00000149599	left.pallidum	20	30435440	30458550	8.2335e-09
EFCAB5	ENSG00000176927	left.insula, right.precuneus, right.insula	17	28256218	28435470	2.2606e-11	4.1798e-10	5.3576e-11
EFNA1	ENSG00000169242	white.matter	1	155099936	155107333	1.2849e-08
EGFR	ENSG00000146648	left.ventral.DC	7	55086714	55324313	4.7574e-09
ENKUR	ENSG00000151023	left.caudate, right.caudate	10	25270908	25305089	5.3487e-12	4.4735e-10
ENO4	ENSG00000188316	right.insula, left.putamen, right.putamen	10	118609023	118671299	1.1743e-08	1.6735e-08	3.1617e-09
FAF1	ENSG00000185104	right.cerebellum.exterior	1	50905150	51425935	1.4195e-08
FAM53B	ENSG00000189319	left.isthmus.cingulate	10	126307861	126432838	1.5607e-08
FNBP4	ENSG00000109920	left.pallidum, right.pallidum	11	47738072	47788995	2.451e-10	9.0016e-11
FOXO3	ENSG00000118689	Brain.stem, left.cerebellum.white.matter, left.ventral.DC, right.ventral.DC, total.brain.volume	6	108881038	109005977	4.4694e-11	1.8093e-08	9.5145e-11	3.3414e-11	1.214e-11
GATAD2B	ENSG00000143614	left.inferior.lateral.ventricle	1	153777201	153895451	6.4201e-09
GCAT	ENSG00000100116	left.lateral.ventricle	22	38203912	38213183	3.5303e-09
GINM1	ENSG00000055211	left.hippocampus, right.hippocampus	6	149887430	149912884	2.2209e-09	3.9386e-10
GINS1	ENSG00000101003	left.pallidum	20	25388363	25433264	1.8605e-09
GMNC	ENSG00000205835	left.lateral.ventricle, left.inferior.lateral.ventricle, right.lateral.ventricle, right.accumbens.area	3	190570666	190610218	8.5303e-11	1.5587e-09	2.8852e-13	1.2452e-09
GNA12	ENSG00000146535	X3rd.ventricle, X4th.ventricle, left.lateral.ventricle, right.lateral.ventricle	7	2767746	2883958	1.5229e-10	2.1979e-09	8.2099e-12	6.2445e-10
GNPTAB	ENSG00000111670	right.cerebellum.white.matter	12	102139275	102224716	9.3695e-09
GPATCH1	ENSG00000076650	X3rd.ventricle	19	33571786	33621448	8.8668e-12
HMGA2	ENSG00000149948	total.brain.volume	12	66217911	66360075	4.5862e-12
HRK	ENSG00000135116	left.hippocampus, right.hippocampus	12	117293949	117319246	3.5892e-12	7.7895e-12
HYI	ENSG00000178922	left.pallidum	1	43916824	43919660	3.5817e-09
IGF1	ENSG00000017427	left.cerebellum.white.matter, right.cerebellum.exterior, right.cerebellum.white.matter	12	102789645	102874423	1.7952e-11	5.0544e-09	1.2247e-11
IGF2BP1	ENSG00000159217	right.medial.orbitofrontal	17	47074774	47133012	1.186e-08
INA	ENSG00000148798	total.brain.volume	10	105036920	105050108	2.1005e-11
KANSL1	ENSG00000120071	total.brain.volume	17	44107282	44302733	1.7798e-10
KATNA1	ENSG00000186625	right.hippocampus	6	149916009	149970108	1.5755e-08
KLF7	ENSG00000118263	cerebellar.vermal.lobules.VIII.X	2	207938861	208031991	1.693e-09
KRTCAP2	ENSG00000163463	white.matter	1	155141884	155145951	3.1517e-09
LATS1	ENSG00000131023	left.hippocampus, right.hippocampus	6	149979289	150039392	1.3767e-08	1.3043e-08
LEMD3	ENSG00000174106	left.hippocampus, right.hippocampus	12	65563351	65642107	4.399e-14	1.9591e-14
LOXL1	ENSG00000129038	right.lateral.orbitofrontal	15	74218330	74244478	3.4119e-09
LRRC37A	ENSG00000176681	total.brain.volume	17	44370099	44415160	6.5812e-09
LRRC37A2	ENSG00000238083	total.brain.volume	17	44588877	44633016	4.91e-11
LRRC49	ENSG00000137821	white.matter	15	71145578	71342414	4.0676e-09
LYPD6B	ENSG00000150556	right.transverse.temporal	2	149894621	150071776	4.0776e-11
MAPT	ENSG00000186868	total.brain.volume	17	43971748	44105700	1.586e-10
MCC	ENSG00000171444	cerebellar.vermal.lobules.VIII.X	5	112357796	112824527	2.8965e-12
METTL10	ENSG00000203791	left.isthmus.cingulate, left.hippocampus, right.hippocampus	10	126436718	126480439	4.2111e-09	1.1648e-08	9.8819e-09
MITF	ENSG00000187098	white.matter	3	69788586	70017488	1.7375e-08
MPL	ENSG00000117400	left.pallidum	1	43803478	43818443	3.9456e-09
MR1	ENSG00000153029	white.matter	1	181003067	181031074	7.3663e-10
MSRB3	ENSG00000174099	right.inferior.parietal, left.hippocampus, right.hippocampus	12	65672423	65882024	4.7735e-11	7.6725e-23	3.338e-24
MTX1	ENSG00000173171	white.matter	1	155178490	155183615	9.3509e-10
MYLK2	ENSG00000101306	left.pallidum, right.pallidum, right.pallidum	20	30407111	30422492	2.4224e-10	4.1019e-09	3.9287e-10
NADK	ENSG00000008130	right.ventral.DC	1	1682671	1711896	4.8373e-09
NINL	ENSG00000101004	left.pallidum	20	25433341	25566153	2.7558e-10
NOL12	ENSG00000100101	X3rd.ventricle, left.lateral.ventricle	22	38077680	38170137	8.9989e-09	1.0445e-08
NSF	ENSG00000073969	total.brain.volume	17	44668035	44834830	4.761e-11
NSRP1	ENSG00000126653	left.insula, right.precuneus, right.insula	17	28442539	28513493	5.7621e-11	6.5071e-10	1.659e-10
NUMBL	ENSG00000105245	cerebellar.vermal.lobules.I.V	19	41172596	41196877	5.1217e-09
NUP160	ENSG00000030066	left.pallidum, right.pallidum	11	47799639	47870107	2.9776e-10	1.5498e-10
NUP210L	ENSG00000143552	left.inferior.lateral.ventricle	1	153965161	154127592	7.1699e-10
NUP37	ENSG00000075188	left.cerebellum.white.matter, right.cerebellum.exterior, right.cerebellum.white.matter	12	102467967	102513902	5.1914e-13	1.4245e-10	3.0084e-13
NUP43	ENSG00000120253	left.hippocampus, right.hippocampus	6	150045451	150070801	9.0434e-09	6.6677e-09
ORC5	ENSG00000164815	left.entorhinal	7	103766788	103848495	9.0057e-10
P4HA2	ENSG00000072682	CSF	5	131527531	131631008	5.3505e-09
PANX2	ENSG00000073150	left.fusiform	22	50609160	50618723	5.2979e-10
PAPPA	ENSG00000182752	cerebellar.vermal.lobules.I.V, Brain.stem, left.cerebellum.exterior, left.cerebellum.white.matter, right.cerebellum.exterior, right.cerebellum.white.matter	9	118916083	119164601	1.5344e-09	2.8752e-13	7.3761e-22	1.1503e-18	1.5444e-20	6.5204e-18
PARPBP	ENSG00000185480	left.cerebellum.white.matter, right.cerebellum.exterior, right.cerebellum.white.matter	12	102513956	102591298	2.1947e-10	1.3397e-09	3.4231e-11
PCGF6	ENSG00000156374	total.brain.volume	10	105062553	105110891	1.7888e-11
PDCD11	ENSG00000148843	total.brain.volume	10	105156405	105206049	5.1656e-10
PIGF	ENSG00000151665	cerebellar.vermal.lobules.I.V	2	46808076	46844258	1.2495e-08
PITPNM2	ENSG00000090975	cerebellar.vermal.lobules.I.V	12	123468027	123634562	8.8831e-09
PLEKHM1	ENSG00000225190	total.brain.volume	17	43513266	43568115	1.5756e-09
PRDM16	ENSG00000142611	left.caudate	1	2985732	3355185	3.5832e-09
PRDM5	ENSG00000138738	grey.matter	4	121606074	121844025	1.4412e-10
PYGB	ENSG00000100994	left.pallidum	20	25228705	25278650	3.4729e-10
RAPGEF2	ENSG00000109756	left.caudate	4	160025330	160281321	1.4562e-09
RELN	ENSG00000189056	cerebellar.vermal.lobules.VIII.X	7	103112231	103629963	2.0809e-28
RFX4	ENSG00000111783	Brain.stem, left.ventral.DC, right.ventral.DC	12	106976685	107156581	1.8778e-16	1.1899e-09	6.9124e-10
RHPN2	ENSG00000131941	X3rd.ventricle	19	33469499	33555794	2.2286e-11
RIC8B	ENSG00000111785	Brain.stem	12	107168373	107283090	1.4284e-10
RNF11	ENSG00000123091	left.cerebellum.exterior, right.cerebellum.exterior	1	51701943	51739127	2.781e-12	2.1351e-12
RP11-12J10.3	ENSG00000258539	left.isthmus.cingulate	10	126305649	126480296	2.8217e-09
RP11-144F15.1	ENSG00000257545	Brain.stem, left.ventral.DC, right.ventral.DC	12	106889736	107168696	7.6556e-19	1.2626e-10	3.9977e-11
RP11-201K10.3	ENSG00000273088	white.matter	1	155141885	155159748	6.3608e-09
SELO	ENSG00000073169	right.ventral.DC	22	50639408	50656045	1.5777e-08
SLC39A1	ENSG00000143570	left.inferior.lateral.ventricle	1	153931575	153940188	1.2561e-08
SLC44A5	ENSG00000137968	cerebellar.vermal.lobules.I.V, cerebellar.vermal.lobules.VIII.X	1	75667816	76076801	1.0552e-09	3.1298e-23
SLC6A4	ENSG00000108576	left.insula, right.precuneus, right.insula	17	28521337	28563020	2.8732e-10	4.1565e-09	6.2599e-10
SPPL2C	ENSG00000185294	total.brain.volume	17	43922256	43924438	5.6775e-11
SQSTM1	ENSG00000161011	white.matter	5	179233388	179265078	1.9128e-08
SSH2	ENSG00000141298	left.insula, right.precuneus, right.insula	17	27952956	28257294	2.6814e-12	1.0614e-09	5.6049e-12
STH	ENSG00000256762	total.brain.volume	17	44076616	44077060	1.781e-12
STK17A	ENSG00000164543	cerebellar.vermal.lobules.I.V	7	43622357	43666385	8.0591e-09
STX6	ENSG00000135823	right.pallidum, white.matter	1	180941861	180992047	1.9352e-09	5.2421e-13
SZT2	ENSG00000198198	left.pallidum	1	43855553	43918321	6.8887e-10
TAF5	ENSG00000148835	total.brain.volume	10	105127724	105148822	9.2709e-11
TBC1D9B	ENSG00000197226	white.matter	5	179289066	179334859	2.6471e-10
THBS3	ENSG00000169231	grey.matter, white.matter	1	155165379	155178842	5.844e-09	1.2181e-09
THNSL1	ENSG00000185875	left.caudate	10	25305587	25315593	1.0873e-08
TIE1	ENSG00000066056	left.pallidum	1	43766664	43788779	1.5722e-09
TPX2	ENSG00000088325	left.putamen, left.pallidum, right.putamen, right.pallidum	20	30327074	30389608	6.301e-09	1.2436e-11	9.8413e-10	2.0436e-11
TRIOBP	ENSG00000100106	X3rd.ventricle, left.lateral.ventricle	22	38093011	38172563	6.0104e-09	5.3906e-09
TTC39A	ENSG00000085831	left.cerebellum.exterior, right.cerebellum.exterior	1	51752930	51810788	2.8225e-12	7.6353e-13
USMG5	ENSG00000173915	total.brain.volume	10	105148798	105156223	5.4815e-10
VCAN	ENSG00000038427	white.matter	5	82767284	82878122	9.117e-11
WIF1	ENSG00000156076	left.hippocampus, right.hippocampus	12	65444406	65515346	8.2566e-15	5.5936e-16
WNT3	ENSG00000108379	total.brain.volume	17	44839872	44910520	6.8201e-11
ZIC1	ENSG00000152977	left.pars.triangularis, right.pars.triangularis, right.postcentral	3	147111209	147228080	3.4184e-09	5.5467e-12	7.7783e-09
ZIC4	ENSG00000174963	left.pars.triangularis, left.postcentral, right.pars.triangularis, right.postcentral	3	147103833	147124647	1.5463e-09	1.8935e-08	2.2613e-12	4.9848e-09
ZNF474	ENSG00000164185	left.vessel	5	121465208	121515312	5.1704e-09

### Sheet: readme
Gene-level association analysis on GWAS summary statistics by MAGMA
ROI	ROI name
Gene ID	the gene ID as specified in the annotation file
CHR	the chromosome the gene is on
Start/Stop	the annotation boundaries of the gene on that chromosome (this includes any window around the gene applied during annotation)
P-value	the gene p-value, using asymptotic sampling distribution (if available)
Gene Symbol	symbol of gene
